# Global transcriptome analysis reveals circadian control of splicing events in *Arabidopsis thaliana*

**DOI:** 10.1101/845560

**Authors:** Andrés Romanowski, Rubén G. Schlaen, Soledad Perez-Santangelo, Estefanía Mancini, Marcelo J. Yanovsky

## Abstract

- The circadian clock of *Arabidopsis thaliana* controls many physiological and molecular processes, allowing plants to anticipate daily changes in their environment. However, developing a detailed understanding of how oscillations in mRNA levels are connected to oscillations in post-transcriptional processes, such as splicing, has remained a challenge.
- Here we applied a combined approach using deep transcriptome sequencing and bioinformatics tools to identify novel circadian regulated genes and splicing events.
- Using a stringent approach, we identified 300 intron retention, 8 exon skipping, 79 alternative 3’ splice site usage, 48 alternative 5’ splice site usage, and 350 multiple (more than one event type) annotated events under circadian regulation. We also found 7 and 721 novel alternative exonic and intronic events. Depletion of the circadian regulated splicing factor AtSPF30 homolog, resulted in the disruption of a subset of clock controlled splicing events.
- Altogether, our global circadian RNA-seq coupled with an *in silico*, event centred, splicing analysis tool offers a new approach for studying the interplay between the circadian clock and the splicing machinery at a global scale. The identification of many circadian regulated splicing events broadens our current understanding of the level of control that the circadian clock has over this posttranscriptional regulatory layer.
