## Supplementary material for "Global transcriptome analysis reveals circadian control of splicing events in *Arabidopsis thaliana*": Table S6

### Sheet: BP
GO ID	Term	Observed Frequency	Expected Frequency	p-value	Genes
GO:0006412	translation	179 out of 3017 genes, 5.9%	459 out of 24961 genes, 1.8%	3.4e-31	AT5G46430|AT1G58983|AT3G11940|AT4G29390|AT3G62250|AT5G48760|AT1G75350|AT2G31610|AT5G61170|AT5G45590|AT3G15190|AT1G66580|AT1G54290|AT5G02960|AT5G15260|AT1G74050|AT4G18100|AT1G74970|AT3G04920|AT3G04400|AT5G22440|AT3G09500|AT1G18440|AT5G07090|AT3G52580|AT1G29965|AT3G02760|AT1G23410|AT3G59540|AT4G33865|AT1G09690|AT2G34480|AT1G26910|AT4G30800|AT5G58420|AT3G23390|AT1G04480|AT1G58684|AT3G11120|AT2G33840…
GO:0044267	cellular protein metabolic process	420 out of 3017 genes, 13.9%	2041 out of 24961 genes, 8.2%	3.29e-20	AT5G47070|AT1G58983|AT5G35370|AT5G63610|AT3G62250|AT3G62600|AT5G45590|AT3G45430|AT1G11050|AT3G28040|AT3G04400|AT4G31860|AT4G04960|AT5G22440|AT1G18440|AT3G46920|AT5G07090|AT1G79930|AT5G03160|AT3G59540|AT1G53290|AT3G16420|AT2G45240|AT3G56070|AT2G48010|AT1G76540|AT3G54850|AT5G20930|AT2G19730|AT5G08160|AT1G70600|AT5G01290|AT4G09570|AT4G31985|AT1G77020|AT1G59359|AT1G08845|AT2G05220|AT3G63400|AT1G25260…
GO:0019538	protein metabolic process	498 out of 3017 genes, 16.5%	2644 out of 24961 genes, 10.6%	1.02e-17	AT3G52640|AT1G58983|AT5G35370|AT5G63610|AT3G62600|AT5G41700|AT5G45590|AT1G09300|AT1G79650|AT3G28040|AT4G22285|AT3G04400|AT4G04960|AT4G31860|AT3G46920|AT1G79930|AT3G59540|AT1G53290|AT3G56070|AT2G45240|AT1G76540|AT3G54850|AT2G19730|AT1G70600|AT5G01290|AT1G25510|AT1G59359|AT2G45950|AT5G10760|AT4G19006|AT1G08845|AT2G05220|AT3G63400|AT1G25260|AT1G62290|AT1G80640|AT1G19570|AT2G16930|AT5G53360|AT3G62870…
GO:0044238	primary metabolic process	882 out of 3017 genes, 29.2%	5456 out of 24961 genes, 21.9%	1.51e-16	AT3G52640|AT1G58983|AT1G09300|AT5G47630|AT4G24790|AT3G46920|AT1G79930|AT3G59540|AT1G53290|AT2G45240|AT3G56070|AT1G76540|AT3G54850|AT5G20600|AT5G01290|AT1G25510|AT4G34640|AT2G45950|AT4G19006|AT1G08845|AT3G63400|AT1G25260|AT1G79470|AT2G16930|AT5G53360|AT3G62870|AT5G62300|AT4G22350|AT1G77940|AT4G19230|AT5G02610|AT5G20290|AT5G48545|AT1G10050|AT4G02500|AT4G32660|AT3G13380|AT5G06450|AT2G15300|AT3G61140…
GO:0022613	ribonucleoprotein complex biogenesis	59 out of 3017 genes, 2%	107 out of 24961 genes, 0.4%	6.6e-15	AT5G46430|AT2G19730|AT2G36620|AT1G64510|AT3G16780|AT3G27160|AT3G60245|AT3G61110|AT1G75350|AT1G69620|AT4G02230|AT1G52300|AT3G06680|AT5G53070|AT1G41880|AT5G03850|AT2G39460|AT3G22230|AT4G22380|AT1G74270|AT3G15190|AT5G64140|AT3G55750|AT5G47190|AT3G55170|AT3G56340|AT5G02610|AT5G20290|AT1G07070|AT2G19740|AT4G18100|AT1G25260|AT2G40510|AT1G24240|AT3G04920|AT3G55280|AT1G26880|AT5G46420|AT2G43460|AT3G09500…
GO:0042254	ribosome biogenesis	59 out of 3017 genes, 2%	107 out of 24961 genes, 0.4%	6.6e-15	AT5G46430|AT2G19730|AT2G36620|AT1G64510|AT3G16780|AT3G27160|AT3G60245|AT3G61110|AT1G75350|AT1G69620|AT4G02230|AT1G52300|AT3G06680|AT5G53070|AT1G41880|AT5G03850|AT2G39460|AT3G22230|AT4G22380|AT1G74270|AT3G15190|AT5G64140|AT3G55750|AT5G47190|AT3G55170|AT3G56340|AT5G02610|AT5G20290|AT1G07070|AT2G19740|AT4G18100|AT1G25260|AT2G40510|AT1G24240|AT3G04920|AT3G55280|AT1G26880|AT5G46420|AT2G43460|AT3G09500…
GO:0044085	cellular component biogenesis	69 out of 3017 genes, 2.3%	176 out of 24961 genes, 0.7%	8.45e-12	AT5G46430|AT1G64510|AT1G43790|AT3G27160|AT3G60245|AT1G75350|AT1G69620|AT4G02230|AT1G02730|AT2G39460|AT3G15190|AT3G55170|AT5G02610|AT5G20290|AT4G18100|AT2G40510|AT4G14940|AT3G04920|AT3G55280|AT3G09500|AT5G62440|AT2G40010|AT1G29965|AT4G27090|AT3G59540|AT5G11750|AT2G34480|AT5G60670|AT2G15390|AT3G44990|AT2G45710|AT5G16910|AT2G37190|AT3G49010|AT2G19730|AT2G36620|AT3G16780|AT4G23920|AT3G61110|AT1G52300…
GO:0071843	cellular component biogenesis at cellular level	69 out of 3017 genes, 2.3%	176 out of 24961 genes, 0.7%	8.45e-12	AT5G46430|AT1G64510|AT1G43790|AT3G27160|AT3G60245|AT1G75350|AT1G69620|AT4G02230|AT1G02730|AT2G39460|AT3G15190|AT3G55170|AT5G02610|AT5G20290|AT4G18100|AT2G40510|AT4G14940|AT3G04920|AT3G55280|AT3G09500|AT5G62440|AT2G40010|AT1G29965|AT4G27090|AT3G59540|AT5G11750|AT2G34480|AT5G60670|AT2G15390|AT3G44990|AT2G45710|AT5G16910|AT2G37190|AT3G49010|AT2G19730|AT2G36620|AT3G16780|AT4G23920|AT3G61110|AT1G52300…
GO:0009987	cellular process	1223 out of 3017 genes, 40.5%	8478 out of 24961 genes, 34%	1.59e-10	AT1G58983|AT2G21390|AT1G21310|AT1G09300|AT2G38310|AT5G26820|AT5G47630|AT3G46920|AT1G73360|AT3G56070|AT2G46225|AT5G20600|AT1G02010|AT1G72890|AT3G63400|AT3G02230|AT5G44320|AT5G61900|AT5G02610|AT5G20290|AT5G48545|AT4G32660|AT2G15300|AT4G17490|AT1G78180|AT2G01830|AT1G01510|AT3G58970|AT1G52500|AT4G16720|AT1G48220|AT1G18010|AT1G52400|AT3G22320|AT5G66760|AT3G23070|AT5G27600|AT2G02930|AT2G07792|AT5G02960…
GO:0044260	cellular macromolecule metabolic process	638 out of 3017 genes, 21.1%	3996 out of 24961 genes, 16%	3.59e-10	AT1G58983|AT5G35370|AT5G63610|AT3G62600|AT5G41700|AT5G45590|AT1G79650|AT1G47870|AT3G28040|AT4G22285|AT3G04400|AT4G04960|AT4G31860|AT4G14130|AT4G24790|AT3G46920|AT1G79930|AT3G59540|AT1G53290|AT3G56070|AT2G45240|AT1G76540|AT3G54850|AT2G19730|AT5G20600|AT1G70600|AT5G01290|AT1G32385|AT1G59359|AT2G45950|AT4G26600|AT1G74453|AT4G19006|AT1G08845|AT2G05220|AT3G63400|AT5G20040|AT1G25260|AT1G80640|AT1G19570…
GO:0043170	macromolecule metabolic process	688 out of 3017 genes, 22.8%	4430 out of 24961 genes, 17.7%	3.63e-09	AT3G52640|AT1G58983|AT1G09300|AT4G24790|AT3G46920|AT1G79930|AT3G59540|AT1G53290|AT2G45240|AT3G56070|AT1G76540|AT3G54850|AT5G20600|AT5G01290|AT1G25510|AT2G45950|AT4G19006|AT1G08845|AT3G63400|AT1G25260|AT2G16930|AT5G53360|AT3G62870|AT5G62300|AT4G22350|AT1G77940|AT5G02610|AT5G20290|AT4G02500|AT4G32660|AT3G13380|AT2G15300|AT3G61140|AT2G41520|AT3G09830|AT5G59180|AT1G06670|AT5G13860|AT4G35030|AT2G20721…
GO:0044237	cellular metabolic process	886 out of 3017 genes, 29.4%	5998 out of 24961 genes, 24%	2.35e-08	AT1G58983|AT5G47630|AT4G24790|AT3G46920|AT1G79930|AT3G59540|AT1G53290|AT2G45240|AT3G56070|AT1G76540|AT3G54850|AT5G20600|AT5G01290|AT2G45950|AT4G19006|AT1G08845|AT3G63400|AT1G25260|AT1G79470|AT2G16930|AT5G41210|AT5G53360|AT3G62870|AT5G62300|AT4G22350|AT1G77940|AT4G19230|AT5G02610|AT5G20290|AT5G48545|AT4G02500|AT4G30790|AT4G32660|AT3G13380|AT5G06450|AT2G15300|AT3G61140|AT2G41520|AT3G09830|AT4G29680…
GO:0008152	metabolic process	1099 out of 3017 genes, 36.4%	8009 out of 24961 genes, 32.1%	0.000149	AT3G52640|AT1G58983|AT1G09300|AT3G03350|AT5G36790|AT5G47630|AT4G24790|AT3G46920|AT1G79930|AT3G59540|AT1G53290|AT2G45240|AT3G56070|AT1G76540|AT3G54850|AT5G20600|AT5G01290|AT1G25510|AT3G48310|AT4G34640|AT2G45950|AT4G19006|AT1G08845|AT3G63400|AT1G25260|AT1G79470|AT2G16930|AT5G41210|AT5G53360|AT3G62870|AT5G62300|AT4G22350|AT1G77940|AT4G19230|AT5G02610|AT5G20290|AT5G48545|AT1G10050|AT4G02500|AT4G30790…
GO:0006807	nitrogen compound metabolic process	285 out of 3017 genes, 9.4%	1765 out of 24961 genes, 7.1%	0.00037	AT1G71170|AT5G08600|AT3G02320|AT5G57890|AT4G26870|AT5G66540|AT1G79650|AT1G47870|AT5G52490|AT5G37370|AT5G22440|AT3G28710|AT4G24790|AT1G74040|AT2G39270|AT1G78670|AT5G20600|AT5G01290|AT5G17660|AT1G32385|AT1G74453|AT4G26600|AT3G16410|AT3G63400|AT5G20040|AT1G79470|AT1G75450|AT4G38800|AT1G02880|AT1G08360|AT3G48730|AT5G10870|AT1G75980|AT2G01350|AT3G54490|AT5G21060|AT5G19020|AT1G21640|AT3G59890|AT5G48545…
GO:0034641	cellular nitrogen compound metabolic process	276 out of 3017 genes, 9.1%	1701 out of 24961 genes, 6.8%	0.00037	AT1G71170|AT5G08600|AT3G02320|AT5G57890|AT4G26870|AT5G66540|AT1G79650|AT1G47870|AT5G52490|AT5G37370|AT5G22440|AT3G28710|AT4G24790|AT1G74040|AT2G39270|AT1G78670|AT5G20600|AT5G01290|AT5G17660|AT1G32385|AT1G74453|AT4G26600|AT3G16410|AT3G63400|AT5G20040|AT1G79470|AT4G38800|AT1G08360|AT3G48730|AT5G10870|AT1G75980|AT2G01350|AT3G54490|AT5G21060|AT5G19020|AT1G21640|AT3G59890|AT5G48545|AT5G23480|AT5G46180…
GO:0016070	RNA metabolic process	117 out of 3017 genes, 3.9%	606 out of 24961 genes, 2.4%	0.000577	AT5G08600|AT3G02320|AT4G26870|AT5G66540|AT2G17580|AT5G52490|AT1G60080|AT5G37370|AT5G22440|AT2G33840|AT1G14650|AT5G20600|AT5G01290|AT2G45100|AT5G17660|AT5G42540|AT1G32385|AT1G74453|AT4G26600|AT3G63400|AT5G20040|AT5G14600|AT1G16610|AT3G16230|AT5G46420|AT4G20340|AT1G08360|AT3G12990|AT5G64050|AT5G19020|AT1G25350|AT5G23480|AT1G55870|AT1G76120|AT2G13540|AT3G58660|AT3G16260|AT1G50000|AT3G57765|AT3G46210…
GO:0046907	intracellular transport	83 out of 3017 genes, 2.8%	393 out of 24961 genes, 1.6%	0.000796	AT1G17530|AT5G57180|AT3G46560|AT2G21390|AT4G11790|AT4G27950|AT3G58170|AT4G16144|AT2G40060|AT1G76970|AT2G36070|AT3G17340|AT1G09580|AT1G43700|AT2G22500|AT4G30240|AT3G47700|AT5G50810|AT3G07190|AT3G61630|AT4G24570|AT4G23460|AT2G43130|AT3G63130|AT1G14140|AT1G52360|AT5G63640|AT5G64970|AT1G02690|AT2G18860|AT3G01340|AT1G09070|AT5G17190|AT1G34065|AT3G05290|AT1G27390|AT1G80500|AT3G51890|AT4G03330|AT2G46310…
GO:0090304	nucleic acid metabolic process	171 out of 3017 genes, 5.7%	980 out of 24961 genes, 3.9%	0.00086	AT5G02820|AT1G21710|AT2G01440|AT5G08600|AT3G02320|AT4G26870|AT5G66540|AT1G79650|AT1G47870|AT2G17580|AT5G52490|AT1G60080|AT5G37370|AT5G22440|AT4G24790|AT2G33840|AT1G14650|AT5G20600|AT2G29680|AT5G01290|AT2G45100|AT5G17660|AT5G42540|AT1G32385|AT1G74453|AT4G26600|AT3G23100|AT3G63400|AT5G20040|AT5G14600|AT1G16610|AT3G16230|AT5G46420|AT4G20340|AT1G06790|AT1G60620|AT1G08360|AT3G12990|AT1G77320|AT3G54490…
GO:0071841	cellular component organization or biogenesis at cellular level	165 out of 3017 genes, 5.5%	945 out of 24961 genes, 3.8%	0.00113	AT5G46430|AT5G43990|AT1G75350|AT5G35200|AT1G02730|AT1G21310|AT2G41210|AT4G32285|AT3G17340|AT4G14150|AT3G59540|AT1G62850|AT5G16910|AT1G76540|AT3G49010|AT2G46225|AT2G19730|AT5G09810|AT3G55340|AT3G16780|AT4G30930|AT3G06680|AT4G33650|AT3G05520|AT3G22230|AT5G58370|AT3G15950|AT1G25260|AT3G01340|AT3G02230|AT5G46420|AT5G28060|AT5G39740|AT5G65220|AT3G53020|AT5G22350|AT1G04050|AT3G48430|AT2G40590|AT5G22940…
GO:0009059	macromolecule biosynthetic process	235 out of 3017 genes, 7.8%	1447 out of 24961 genes, 5.8%	0.00148	AT1G58983|AT3G62250|AT1G02730|AT5G45590|AT1G47870|AT3G04400|AT5G22440|AT4G24790|AT1G18440|AT5G07090|AT3G59540|AT2G19730|AT1G70600|AT4G31985|AT1G59359|AT1G08845|AT2G05220|AT1G25260|AT4G03550|AT1G08360|AT2G16930|AT3G53020|AT1G48830|AT3G62870|AT5G62300|AT5G22940|AT1G07940|AT3G54490|AT3G09630|AT2G37270|AT1G77940|AT5G02610|AT2G27720|AT5G20290|AT1G09590|AT4G02500|AT5G54940|AT2G13540|AT2G40010|AT3G58660…
GO:0006413	translational initiation	25 out of 3017 genes, 0.8%	70 out of 24961 genes, 0.3%	0.0015	AT1G53900|AT4G18040|AT2G45100|AT5G20920|AT5G35620|AT1G34360|AT3G11400|AT4G11420|AT3G07300|AT5G44320|AT3G56150|AT2G04520|AT1G54290|AT5G01940|AT1G10840|AT5G25780|AT5G54940|AT1G53880|AT3G16380|AT1G26630|AT2G39990|AT4G20980|AT4G11160|AT3G55620|AT1G71350
GO:0006839	mitochondrial transport	25 out of 3017 genes, 0.8%	70 out of 24961 genes, 0.3%	0.0015	AT4G24570|AT1G17530|AT4G01100|AT5G48970|AT1G78180|AT1G61570|AT3G10370|AT3G46560|AT5G62050|AT5G09420|AT2G29530|AT1G14140|AT4G26780|AT5G64970|AT2G36070|AT4G26180|AT1G34065|AT5G43970|AT3G05290|AT5G27520|AT5G55200|AT1G27390|AT2G22500|AT3G53940|AT5G50810
GO:0006139	nucleobase, nucleoside, nucleotide and nucleic acid metabolic process	207 out of 3017 genes, 6.9%	1256 out of 24961 genes, 5%	0.00177	AT1G71170|AT5G08600|AT3G02320|AT4G26870|AT5G66540|AT1G79650|AT1G47870|AT5G52490|AT5G37370|AT5G22440|AT3G28710|AT4G24790|AT2G39270|AT5G20600|AT5G01290|AT5G17660|AT1G32385|AT1G74453|AT4G26600|AT3G63400|AT5G20040|AT1G79470|AT4G38800|AT1G08360|AT2G01350|AT3G54490|AT5G19020|AT1G21640|AT5G48545|AT5G23480|AT1G36280|AT1G16190|AT1G76120|AT2G13540|AT5G06450|AT3G58660|AT3G16260|AT4G29680|AT1G50000|AT5G59180…
GO:0034645	cellular macromolecule biosynthetic process	232 out of 3017 genes, 7.7%	1436 out of 24961 genes, 5.8%	0.00177	AT1G58983|AT3G62250|AT5G45590|AT1G47870|AT3G04400|AT5G22440|AT4G24790|AT1G18440|AT5G07090|AT3G59540|AT2G19730|AT1G70600|AT4G31985|AT1G59359|AT1G08845|AT2G05220|AT1G25260|AT4G03550|AT1G08360|AT2G16930|AT3G53020|AT1G48830|AT3G62870|AT5G62300|AT5G22940|AT1G07940|AT3G54490|AT3G09630|AT2G37270|AT1G77940|AT5G02610|AT2G27720|AT5G20290|AT1G09590|AT4G02500|AT5G54940|AT2G13540|AT2G40010|AT3G58660|AT5G59180…
GO:0034660	ncRNA metabolic process	52 out of 3017 genes, 1.7%	218 out of 24961 genes, 0.9%	0.00177	AT1G74456|AT1G03502|AT3G21805|AT3G48110|AT3G63140|AT5G64050|AT4G39366|AT5G08600|AT2G13440|AT3G62120|AT3G02320|AT4G26870|AT5G66540|AT1G25350|AT5G52471|AT5G52490|AT3G50825|AT5G13830|AT2G13540|AT4G17300|AT1G01040|AT5G38830|AT3G02760|AT3G16260|AT1G50000|AT3G28460|AT3G44740|AT2G45330|AT2G33840|AT5G20600|AT5G17660|AT5G42540|AT1G14610|AT5G24840|AT1G32385|AT1G74453|AT4G26600|AT2G20721|AT1G03935|AT5G20040…
GO:0051649	establishment of localization in cell	89 out of 3017 genes, 2.9%	446 out of 24961 genes, 1.8%	0.00177	AT1G17530|AT5G57180|AT3G46560|AT2G21390|AT4G11790|AT4G27950|AT2G44610|AT3G58170|AT4G16144|AT2G40060|AT1G76970|AT2G36070|AT3G17340|AT1G09580|AT1G43700|AT2G22500|AT4G30240|AT3G47700|AT5G50810|AT3G07190|AT3G61630|AT4G24570|AT4G23460|AT1G02010|AT2G43130|AT3G63130|AT1G14140|AT1G52360|AT5G63640|AT5G64970|AT1G02690|AT2G18860|AT3G01340|AT1G09070|AT5G17190|AT1G34065|AT3G05290|AT1G27390|AT1G80500|AT3G51890…
GO:0015031	protein transport	75 out of 3017 genes, 2.5%	372 out of 24961 genes, 1.5%	0.00485	AT1G17530|AT5G57180|AT3G46560|AT2G21390|AT3G11730|AT4G27950|AT1G61250|AT4G18800|AT2G40060|AT1G76970|AT2G36070|AT3G17340|AT1G09580|AT1G29330|AT3G47700|AT5G50810|AT3G07190|AT3G61630|AT4G23460|AT1G02010|AT3G63130|AT1G52360|AT5G63640|AT4G38790|AT1G02690|AT3G01340|AT5G51150|AT1G09070|AT5G17190|AT3G59920|AT1G27390|AT3G51890|AT4G03330|AT2G46310|AT5G24650|AT5G55510|AT3G16100|AT1G61570|AT3G49560|AT1G11905…
GO:0045184	establishment of protein localization	75 out of 3017 genes, 2.5%	372 out of 24961 genes, 1.5%	0.00485	AT1G17530|AT5G57180|AT3G46560|AT2G21390|AT3G11730|AT4G27950|AT1G61250|AT4G18800|AT2G40060|AT1G76970|AT2G36070|AT3G17340|AT1G09580|AT1G29330|AT3G47700|AT5G50810|AT3G07190|AT3G61630|AT4G23460|AT1G02010|AT3G63130|AT1G52360|AT5G63640|AT4G38790|AT1G02690|AT3G01340|AT5G51150|AT1G09070|AT5G17190|AT3G59920|AT1G27390|AT3G51890|AT4G03330|AT2G46310|AT5G24650|AT5G55510|AT3G16100|AT1G61570|AT3G49560|AT1G11905…
GO:0006396	RNA processing	74 out of 3017 genes, 2.5%	375 out of 24961 genes, 1.5%	0.00925	AT1G03502|AT3G23070|AT3G63140|AT4G39366|AT5G08600|AT3G60500|AT3G02320|AT1G51510|AT5G41770|AT2G27840|AT5G66540|AT5G52471|AT2G17580|AT5G52490|AT3G13740|AT1G60080|AT3G50825|AT2G16940|AT5G37370|AT5G22440|AT1G14650|AT5G20600|AT5G01290|AT5G17660|AT5G24840|AT1G32385|AT1G74453|AT4G26600|AT3G63400|AT5G20040|AT5G14600|AT1G16610|AT5G46420|AT1G08360|AT3G12990|AT2G42650|AT2G27100|AT2G05765|AT1G74456|AT3G21805…
GO:0006626	protein targeting to mitochondrion	12 out of 3017 genes, 0.4%	23 out of 24961 genes, 0.1%	0.01	AT5G62050|AT1G27390|AT5G09420|AT1G17530|AT2G29530|AT4G26780|AT2G36070|AT1G61570|AT5G50810|AT5G43970|AT3G46560|AT5G55200
GO:0034470	ncRNA processing	36 out of 3017 genes, 1.2%	147 out of 24961 genes, 0.6%	0.02	AT1G74456|AT1G03502|AT3G21805|AT3G63140|AT4G39366|AT5G08600|AT2G13440|AT3G02320|AT5G66540|AT5G52471|AT5G52490|AT3G50825|AT5G13830|AT2G13540|AT1G01040|AT3G16260|AT1G50000|AT3G28460|AT2G45330|AT5G20600|AT5G17660|AT5G24840|AT1G32385|AT4G26600|AT1G74453|AT2G20721|AT1G03935|AT5G20040|AT3G47348|AT5G14600|AT5G46420|AT5G59980|AT4G04940|AT2G27100|AT2G05765|AT1G16280
GO:0043412	macromolecule modification	230 out of 3017 genes, 7.6%	1486 out of 24961 genes, 6%	0.02	AT5G47070|AT5G35370|AT5G63610|AT3G62250|AT3G45430|AT1G11050|AT3G28040|AT4G31860|AT4G04960|AT3G46920|AT1G53290|AT2G45240|AT2G48010|AT1G76540|AT3G54850|AT5G20930|AT5G08160|AT5G01290|AT5G17660|AT4G09570|AT1G32385|AT1G74453|AT1G80640|AT1G19570|AT1G65790|AT5G53360|AT3G59380|AT5G19020|AT4G11460|AT1G43900|AT3G24550|AT3G22750|AT5G23480|AT2G31880|AT1G76120|AT4G32660|AT3G13380|AT3G61140|AT2G15300|AT3G09830…
GO:0009066	aspartate family amino acid metabolic process	17 out of 3017 genes, 0.6%	47 out of 24961 genes, 0.2%	0.02	AT3G59970|AT4G38800|AT1G49820|AT5G21060|AT3G03780|AT4G14716|AT3G57050|AT3G10050|AT4G14710|AT3G02020|AT3G63250|AT5G11880|AT2G44040|AT3G59890|AT4G33680|AT5G53850|AT2G26400
GO:0009067	aspartate family amino acid biosynthetic process	15 out of 3017 genes, 0.5%	39 out of 24961 genes, 0.2%	0.02	AT4G38800|AT1G49820|AT5G21060|AT3G03780|AT4G14716|AT3G57050|AT4G14710|AT3G02020|AT3G63250|AT5G11880|AT2G44040|AT3G59890|AT4G33680|AT5G53850|AT2G26400
GO:0071840	cellular component organization or biogenesis	200 out of 3017 genes, 6.6%	1281 out of 24961 genes, 5.1%	0.02	AT5G43990|AT5G35200|AT1G02730|AT1G21310|AT1G47870|AT2G41210|AT4G32285|AT1G73360|AT1G79750|AT3G59540|AT1G62850|AT1G76540|AT2G46225|AT2G19730|AT3G55340|AT5G09760|AT3G05520|AT5G58370|AT1G25260|AT4G03550|AT3G02230|AT3G53020|AT5G08790|AT5G22350|AT5G22940|AT1G61570|AT1G65310|AT5G61900|AT5G25880|AT5G02610|AT5G20290|AT2G01910|AT4G01940|AT5G23480|AT3G61140|AT2G40010|AT5G11750|AT2G45710|AT2G37190|AT3G11820…
GO:0010035	response to inorganic substance	91 out of 3017 genes, 3%	507 out of 24961 genes, 2%	0.02	AT5G57410|AT5G56010|AT5G15650|AT2G44270|AT5G11170|AT2G23150|AT5G16050|AT4G26870|AT2G32520|AT1G07920|AT5G42790|AT2G43790|AT3G54470|AT1G60710|AT1G78870|AT2G29550|AT3G02530|AT5G01040|AT1G79930|AT2G26560|AT4G26070|AT5G02790|AT3G56070|AT2G21250|AT2G30870|AT4G09320|AT2G03050|AT5G59430|AT2G44350|AT1G08110|AT4G03240|AT5G59720|AT5G24770|AT3G12750|AT3G17820|AT3G17240|AT5G26220|AT1G19570|AT1G30230|AT1G48420…
GO:0007005	mitochondrion organization	10 out of 3017 genes, 0.3%	20 out of 24961 genes, 0.1%	0.04	AT5G62050|AT2G29530|AT5G22350|AT5G64050|AT1G61570|AT5G50810|AT3G24320|AT5G40770|AT4G33650|AT4G05410

### Sheet: MF
GO ID	Term	Observed Frequency	Expected Frequency	p-value	Genes
GO:0003735	structural constituent of ribosome	175 out of 3091 genes, 5.7%	401 out of 25291 genes, 1.6%	5.19e-35	AT5G46430|AT1G58983|AT3G11940|AT4G29390|AT3G62250|AT5G48760|AT1G75350|AT2G31610|AT5G61170|AT5G45590|AT3G15190|AT1G66580|AT5G02960|AT5G15260|AT1G74050|AT4G18100|AT1G74970|AT3G04920|AT3G04400|AT4G00810|AT5G22440|AT3G09500|AT2G27710|AT5G07090|AT3G52580|AT1G29965|AT1G23410|AT5G57290|AT3G59540|AT4G33865|AT1G09690|AT2G34480|AT1G26910|AT4G30800|AT5G58420|AT3G23390|AT1G04480|AT1G58684|AT3G11120|AT3G47370…
GO:0005198	structural molecule activity	202 out of 3091 genes, 6.5%	537 out of 25291 genes, 2.1%	1.11e-33	AT5G46430|AT1G58983|AT4G29390|AT3G62250|AT1G75350|AT2G31610|AT2G21390|AT1G21310|AT5G45590|AT3G04400|AT2G40060|AT5G22440|AT2G29550|AT5G07090|AT3G59540|AT1G09690|AT3G23390|AT1G04480|AT1G58684|AT3G11120|AT3G49010|AT2G19730|AT5G09810|AT1G70600|AT2G32060|AT3G16780|AT4G30930|AT3G06680|AT4G31985|AT3G44010|AT5G15200|AT1G59359|AT3G22230|AT5G45775|AT2G28830|AT1G52360|AT1G08845|AT5G53450|AT2G05220|AT3G60770…
GO:0000166	nucleotide binding	362 out of 3091 genes, 11.7%	2236 out of 25291 genes, 8.8%	8.68e-05	AT1G27170|AT5G35370|AT5G63610|AT4G11010|AT5G16050|AT4G16680|AT5G39320|AT3G28040|AT4G19380|AT4G16630|AT1G72800|AT4G24790|AT2G46620|AT5G11200|AT1G79930|AT1G63640|AT2G21440|AT1G72890|AT4G12790|AT5G20040|AT1G50300|AT1G01950|AT4G20940|AT5G10260|AT3G15290|AT2G31880|AT4G32660|AT3G13380|AT2G15300|AT3G09830|AT1G14370|AT1G56520|AT1G27880|AT1G53900|AT4G16920|AT4G35030|AT3G09720|AT5G28540|AT5G45130|AT3G57140…
GO:0008135	translation factor activity, nucleic acid binding	40 out of 3091 genes, 1.3%	135 out of 25291 genes, 0.5%	0.00108	AT1G07940|AT1G12920|AT4G18040|AT5G35620|AT1G34360|AT3G11400|AT5G44320|AT2G04520|AT3G56150|AT1G54290|AT5G01940|AT1G10840|AT1G07920|AT2G18110|AT5G25780|AT3G26400|AT5G54940|AT1G53880|AT4G11160|AT1G62850|AT1G13020|AT1G53900|AT2G45100|AT5G20920|AT1G07930|AT4G30680|AT4G11420|AT1G45332|AT3G07300|AT1G76810|AT3G16380|AT1G06220|AT1G30230|AT1G26630|AT2G39990|AT4G20980|AT2G45030|AT5G05470|AT3G55620|AT1G71350
GO:0003743	translation initiation factor activity	29 out of 3091 genes, 0.9%	90 out of 25291 genes, 0.4%	0.00491	AT1G53900|AT4G18040|AT2G45100|AT5G20920|AT5G35620|AT1G34360|AT4G30680|AT3G11400|AT4G11420|AT3G07300|AT5G44320|AT3G56150|AT2G04520|AT1G54290|AT5G01940|AT1G10840|AT5G25780|AT3G26400|AT5G54940|AT1G53880|AT3G16380|AT1G26630|AT2G39990|AT4G20980|AT4G11160|AT5G05470|AT3G55620|AT1G71350|AT1G13020
GO:0015450	P-P-bond-hydrolysis-driven protein transmembrane transporter activity	20 out of 3091 genes, 0.6%	50 out of 25291 genes, 0.2%	0.00667	AT5G55510|AT5G11690|AT1G17530|AT1G18320|AT2G36070|AT1G61570|AT5G43970|AT3G46560|AT5G27395|AT3G49560|AT5G50460|AT5G62050|AT1G27390|AT2G29530|AT4G24920|AT3G10110|AT5G50810|AT1G64220|AT1G72750|AT5G24650
GO:0032553	ribonucleotide binding	262 out of 3091 genes, 8.5%	1660 out of 25291 genes, 6.6%	0.00739	AT5G47070|AT1G27170|AT5G35370|AT5G63610|AT3G26560|AT4G11010|AT5G16050|AT4G16680|AT4G26870|AT2G44610|AT5G40060|AT2G24990|AT3G28040|AT1G53880|AT4G16630|AT4G24790|AT2G46620|AT5G11200|AT1G79930|AT1G63640|AT2G39270|AT5G08160|AT5G58370|AT1G72890|AT4G12790|AT5G20040|AT5G41360|AT3G17240|AT1G01950|AT1G61300|AT2G40130|AT4G20940|AT3G62290|AT1G48430|AT5G10260|AT3G24550|AT3G11830|AT3G22750|AT2G31880|AT4G32660…
GO:0032555	purine ribonucleotide binding	262 out of 3091 genes, 8.5%	1660 out of 25291 genes, 6.6%	0.00739	AT5G47070|AT1G27170|AT5G35370|AT5G63610|AT3G26560|AT4G11010|AT5G16050|AT4G16680|AT4G26870|AT2G44610|AT5G40060|AT2G24990|AT3G28040|AT1G53880|AT4G16630|AT4G24790|AT2G46620|AT5G11200|AT1G79930|AT1G63640|AT2G39270|AT5G08160|AT5G58370|AT1G72890|AT4G12790|AT5G20040|AT5G41360|AT3G17240|AT1G01950|AT1G61300|AT2G40130|AT4G20940|AT3G62290|AT1G48430|AT5G10260|AT3G24550|AT3G11830|AT3G22750|AT2G31880|AT4G32660…
GO:0035639	purine ribonucleoside triphosphate binding	261 out of 3091 genes, 8.4%	1654 out of 25291 genes, 6.5%	0.00739	AT5G47070|AT1G27170|AT5G35370|AT5G63610|AT3G26560|AT4G11010|AT5G16050|AT4G16680|AT4G26870|AT2G44610|AT5G40060|AT2G24990|AT3G28040|AT1G53880|AT4G16630|AT4G24790|AT2G46620|AT5G11200|AT1G79930|AT1G63640|AT2G39270|AT5G08160|AT5G58370|AT1G72890|AT4G12790|AT5G20040|AT5G41360|AT3G17240|AT1G01950|AT1G61300|AT2G40130|AT4G20940|AT3G62290|AT1G48430|AT5G10260|AT3G24550|AT3G11830|AT3G22750|AT2G31880|AT4G32660…
GO:0017076	purine nucleotide binding	275 out of 3091 genes, 8.9%	1760 out of 25291 genes, 7%	0.00764	AT5G47070|AT1G27170|AT5G35370|AT5G63610|AT3G26560|AT4G11010|AT5G16050|AT4G16680|AT4G26870|AT2G44610|AT5G40060|AT2G24990|AT3G28040|AT4G19380|AT1G53880|AT4G16630|AT4G24790|AT2G46620|AT5G11200|AT1G79930|AT1G31930|AT1G63640|AT2G39270|AT5G08160|AT5G58370|AT1G72890|AT4G12790|AT5G20040|AT5G41360|AT3G17240|AT2G35690|AT1G01950|AT1G61300|AT2G40130|AT4G20940|AT3G62290|AT1G48430|AT5G10260|AT3G24550|AT3G11830…
GO:0005524	ATP binding	228 out of 3091 genes, 7.4%	1431 out of 25291 genes, 5.7%	0.00819	AT5G47070|AT1G27170|AT5G35370|AT5G63610|AT3G26560|AT4G11010|AT5G16050|AT4G16680|AT4G26870|AT5G40060|AT2G24990|AT3G28040|AT4G16630|AT4G24790|AT2G46620|AT5G11200|AT1G79930|AT1G63640|AT2G39270|AT5G08160|AT1G72890|AT4G12790|AT5G20040|AT5G41360|AT3G17240|AT1G01950|AT1G61300|AT2G40130|AT4G20940|AT1G48430|AT3G24550|AT3G11830|AT3G22750|AT2G31880|AT4G32660|AT3G13380|AT2G15300|AT3G09830|AT5G56000|AT1G14370…
GO:0008320	protein transmembrane transporter activity	21 out of 3091 genes, 0.7%	60 out of 25291 genes, 0.2%	0.00819	AT5G55510|AT5G11690|AT1G17530|AT1G18320|AT2G36070|AT1G61570|AT5G43970|AT3G46560|AT5G27395|AT3G49560|AT5G50460|AT1G09580|AT5G62050|AT1G27390|AT2G29530|AT4G24920|AT3G10110|AT5G50810|AT1G64220|AT1G72750|AT5G24650
GO:0008565	protein transporter activity	36 out of 3091 genes, 1.2%	136 out of 25291 genes, 0.5%	0.00819	AT5G55510|AT1G17530|AT1G61570|AT2G34840|AT3G46560|AT3G49560|AT2G38410|AT2G29530|AT3G58170|AT3G03110|AT1G18320|AT1G76970|AT2G36070|AT5G27395|AT1G21380|AT3G17340|AT1G09580|AT3G50860|AT4G24920|AT5G50810|AT1G72750|AT4G23460|AT1G02010|AT3G55480|AT5G50460|AT5G62050|AT5G63640|AT1G02690|AT1G64220|AT5G11690|AT5G51150|AT5G43970|AT1G27390|AT1G26170|AT3G10110|AT5G24650
GO:0022884	macromolecule transmembrane transporter activity	21 out of 3091 genes, 0.7%	60 out of 25291 genes, 0.2%	0.00819	AT5G55510|AT5G11690|AT1G17530|AT1G18320|AT2G36070|AT1G61570|AT5G43970|AT3G46560|AT5G27395|AT3G49560|AT5G50460|AT1G09580|AT5G62050|AT1G27390|AT2G29530|AT4G24920|AT3G10110|AT5G50810|AT1G64220|AT1G72750|AT5G24650
GO:0032559	adenyl ribonucleotide binding	229 out of 3091 genes, 7.4%	1437 out of 25291 genes, 5.7%	0.00819	AT5G47070|AT1G27170|AT5G35370|AT5G63610|AT3G26560|AT4G11010|AT5G16050|AT4G16680|AT4G26870|AT5G40060|AT2G24990|AT3G28040|AT4G16630|AT4G24790|AT2G46620|AT5G11200|AT1G79930|AT1G63640|AT2G39270|AT5G08160|AT1G72890|AT4G12790|AT5G20040|AT5G41360|AT3G17240|AT1G01950|AT1G61300|AT2G40130|AT4G20940|AT1G48430|AT3G24550|AT3G11830|AT3G22750|AT2G31880|AT4G32660|AT3G13380|AT2G15300|AT3G09830|AT5G56000|AT1G14370…
GO:0001882	nucleoside binding	241 out of 3091 genes, 7.8%	1539 out of 25291 genes, 6.1%	0.01	AT5G47070|AT1G27170|AT5G35370|AT5G63610|AT3G26560|AT4G11010|AT5G16050|AT4G16680|AT4G26870|AT5G40060|AT2G24990|AT3G28040|AT4G19380|AT4G16630|AT4G24790|AT2G46620|AT5G11200|AT1G79930|AT1G63640|AT2G39270|AT5G08160|AT1G72890|AT4G12790|AT5G20040|AT5G41360|AT3G17240|AT2G35690|AT1G01950|AT1G61300|AT2G40130|AT4G20940|AT1G48430|AT3G24550|AT3G11830|AT3G22750|AT2G31880|AT4G32660|AT3G13380|AT2G15300|AT3G09830…
GO:0030554	adenyl nucleotide binding	240 out of 3091 genes, 7.8%	1533 out of 25291 genes, 6.1%	0.01	AT5G47070|AT1G27170|AT5G35370|AT5G63610|AT3G26560|AT4G11010|AT5G16050|AT4G16680|AT4G26870|AT5G40060|AT2G24990|AT3G28040|AT4G19380|AT4G16630|AT4G24790|AT2G46620|AT5G11200|AT1G79930|AT1G63640|AT2G39270|AT5G08160|AT1G72890|AT4G12790|AT5G20040|AT5G41360|AT3G17240|AT2G35690|AT1G01950|AT1G61300|AT2G40130|AT4G20940|AT1G48430|AT3G24550|AT3G11830|AT3G22750|AT2G31880|AT4G32660|AT3G13380|AT2G15300|AT3G09830…
GO:0001883	purine nucleoside binding	240 out of 3091 genes, 7.8%	1535 out of 25291 genes, 6.1%	0.01	AT5G47070|AT1G27170|AT5G35370|AT5G63610|AT3G26560|AT4G11010|AT5G16050|AT4G16680|AT4G26870|AT5G40060|AT2G24990|AT3G28040|AT4G19380|AT4G16630|AT4G24790|AT2G46620|AT5G11200|AT1G79930|AT1G63640|AT2G39270|AT5G08160|AT1G72890|AT4G12790|AT5G20040|AT5G41360|AT3G17240|AT2G35690|AT1G01950|AT1G61300|AT2G40130|AT4G20940|AT1G48430|AT3G24550|AT3G11830|AT3G22750|AT2G31880|AT4G32660|AT3G13380|AT2G15300|AT3G09830…
GO:0004527	exonuclease activity	18 out of 3091 genes, 0.6%	53 out of 25291 genes, 0.2%	0.03	AT5G25800|AT5G05540|AT1G60080|AT5G42540|AT5G14580|AT5G06450|AT3G46210|AT5G26940|AT1G03360|AT3G12990|AT3G52050|AT3G60500|AT1G75660|AT4G17760|AT5G67240|AT2G32415|AT2G47220|AT3G15080
GO:0016796	exonuclease activity, active with either ribo- or deoxyribonucleic acids and producing 5'-phosphomonoesters	9 out of 3091 genes, 0.3%	15 out of 25291 genes, 0.1%	0.03	AT5G14580|AT1G75660|AT3G46210|AT4G17760|AT3G60500|AT1G60080|AT2G47220|AT3G12990|AT5G42540

### Sheet: CC
GO ID	Term	Observed Frequency	Expected Frequency	p-value	Genes
GO:0005840	ribosome	171 out of 2649 genes, 6.5%	371 out of 22480 genes, 1.7%	4.83e-39	AT5G46430|AT1G58983|AT3G11940|AT5G37600|AT5G15650|AT4G29390|AT5G48760|AT1G75350|AT2G31610|AT5G61170|AT5G45590|AT3G15190|AT3G14410|AT5G38420|AT1G66580|AT5G02960|AT5G15260|AT1G74050|AT4G18100|AT3G04920|AT3G04400|AT3G15200|AT4G00810|AT5G22440|AT3G09500|AT2G27710|AT5G07090|AT1G29965|AT5G57290|AT3G59540|AT4G33865|AT1G09690|AT2G34480|AT1G26910|AT5G58420|AT3G23390|AT1G04480|AT1G58684|AT5G38410|AT3G11120…
GO:0043228	non-membrane-bounded organelle	238 out of 2649 genes, 9%	689 out of 22480 genes, 3.1%	1.67e-38	AT5G46430|AT1G58983|AT5G56010|AT5G37600|AT5G15650|AT4G29390|AT5G43990|AT1G75350|AT2G31610|AT5G45590|AT1G07920|AT5G66540|AT1G47870|AT3G04400|AT3G15200|AT5G22440|AT5G07090|AT1G31810|AT3G59540|AT1G09690|AT3G23390|AT1G04480|AT1G58684|AT3G11120|AT3G49010|AT2G19730|AT5G09810|AT1G48630|AT1G70600|AT2G32060|AT3G16780|AT4G30930|AT3G06680|AT4G31985|AT3G44010|AT5G15200|AT3G22230|AT5G24770|AT4G26600|AT1G08845…
GO:0043232	intracellular non-membrane-bounded organelle	238 out of 2649 genes, 9%	689 out of 22480 genes, 3.1%	1.67e-38	AT5G46430|AT1G58983|AT5G56010|AT5G37600|AT5G15650|AT4G29390|AT5G43990|AT1G75350|AT2G31610|AT5G45590|AT1G07920|AT5G66540|AT1G47870|AT3G04400|AT3G15200|AT5G22440|AT5G07090|AT1G31810|AT3G59540|AT1G09690|AT3G23390|AT1G04480|AT1G58684|AT3G11120|AT3G49010|AT2G19730|AT5G09810|AT1G48630|AT1G70600|AT2G32060|AT3G16780|AT4G30930|AT3G06680|AT4G31985|AT3G44010|AT5G15200|AT3G22230|AT5G24770|AT4G26600|AT1G08845…
GO:0030529	ribonucleoprotein complex	212 out of 2649 genes, 8%	618 out of 22480 genes, 2.7%	7.45e-34	AT5G46430|AT1G58983|AT5G37600|AT5G15650|AT4G29390|AT3G62250|AT1G75350|AT2G31610|AT5G08600|AT5G45590|AT3G04400|AT3G15200|AT5G22440|AT5G07090|AT3G59540|AT1G09690|AT3G23390|AT1G04480|AT1G58684|AT3G11120|AT3G49010|AT2G19730|AT1G48630|AT5G20600|AT1G70600|AT2G32060|AT3G16780|AT4G30930|AT3G06680|AT4G31985|AT3G44010|AT1G32385|AT5G15200|AT1G59359|AT3G22230|AT5G24770|AT5G45775|AT1G74453|AT1G08845|AT2G05220…
GO:0044424	intracellular part	1298 out of 2649 genes, 49%	8333 out of 22480 genes, 37.1%	1.41e-30	AT1G58983|AT2G35480|AT2G21390|AT5G16050|AT1G09300|AT2G32710|AT5G36790|AT5G26820|AT4G23710|AT3G46920|AT1G73360|AT3G56070|AT4G29810|AT2G46225|AT5G20600|AT4G02725|AT3G26020|AT4G34640|AT2G37230|AT1G80290|AT3G02230|AT2G33540|AT5G02610|AT5G20290|AT5G48545|AT1G32050|AT4G17490|AT1G78180|AT4G18020|AT3G03000|AT3G19120|AT4G28510|AT4G16720|AT2G46280|AT5G59800|AT1G52400|AT3G22320|AT5G66760|AT1G14880|AT4G28640…
GO:0032991	macromolecular complex	381 out of 2649 genes, 14.4%	1729 out of 22480 genes, 7.7%	4.7e-26	AT1G58983|AT5G15650|AT3G62250|AT2G21390|AT5G08600|AT2G34260|AT5G45590|AT5G01730|AT3G09030|AT1G10840|AT3G04400|AT1G53880|AT5G22440|AT2G29550|AT4G24790|AT5G07090|AT3G59540|AT1G76540|AT2G46225|AT2G19730|AT5G20600|AT1G70600|AT4G31985|AT3G26020|AT1G32385|AT1G59359|AT3G05520|AT2G45950|AT5G24770|AT1G52360|AT1G74453|AT4G19006|AT1G08845|AT2G05220|AT1G25260|AT3G17240|AT5G20170|AT4G03550|AT3G02230|AT1G08360…
GO:0022626	cytosolic ribosome	99 out of 2649 genes, 3.7%	193 out of 22480 genes, 0.9%	1.47e-25	AT3G11940|AT3G46040|AT5G37600|AT5G15650|AT1G23290|AT3G09630|AT5G48760|AT4G02230|AT2G31610|AT2G37270|AT5G61170|AT2G39460|AT1G77940|AT1G74060|AT3G14410|AT5G38420|AT1G33120|AT1G66580|AT5G02610|AT2G27720|AT5G10360|AT4G10450|AT5G13850|AT5G02960|AT5G20290|AT1G09590|AT3G51260|AT4G18100|AT3G04920|AT3G55280|AT3G15200|AT1G34030|AT4G00810|AT5G22440|AT1G72370|AT2G27710|AT2G40010|AT5G07090|AT5G57290|AT4G27090…
GO:0044445	cytosolic part	103 out of 2649 genes, 3.9%	216 out of 22480 genes, 1%	1.01e-24	AT3G11940|AT3G46040|AT5G37600|AT5G15650|AT1G23290|AT3G09630|AT5G48760|AT4G02230|AT2G31610|AT2G37270|AT5G61170|AT2G39460|AT1G77940|AT1G74060|AT3G14410|AT5G38420|AT1G33120|AT5G56630|AT1G66580|AT5G02610|AT2G27720|AT5G10360|AT4G10450|AT5G13850|AT5G02960|AT5G20290|AT1G09590|AT3G51260|AT4G18100|AT3G04920|AT3G55280|AT2G41210|AT3G15200|AT1G34030|AT4G00810|AT5G22440|AT1G72370|AT2G22480|AT2G27710|AT2G40010…
GO:0044444	cytoplasmic part	929 out of 2649 genes, 35.1%	5753 out of 22480 genes, 25.6%	5.23e-23	AT3G52640|AT1G58983|AT2G35480|AT2G21390|AT5G16050|AT1G09300|AT5G36790|AT5G26820|AT4G23710|AT3G46920|AT3G59540|AT1G29330|AT3G56070|AT2G46225|AT5G02620|AT4G02725|AT3G26020|AT4G34640|AT1G08845|AT5G64970|AT2G37230|AT1G25260|AT3G02930|AT1G80290|AT5G11630|AT3G02230|AT1G01250|AT2G16930|AT5G41210|AT1G01950|AT3G62870|AT4G26710|AT1G61980|AT1G31010|AT1G77940|AT2G38410|AT5G02610|AT5G13850|AT5G20290|AT5G48545…
GO:0022625	cytosolic large ribosomal subunit	71 out of 2649 genes, 2.7%	123 out of 22480 genes, 0.5%	1.29e-20	AT2G33370|AT5G46430|AT2G19730|AT2G36620|AT1G70600|AT5G27770|AT3G16780|AT1G23290|AT3G09630|AT5G48760|AT3G60245|AT1G69620|AT4G02230|AT2G27530|AT4G31985|AT3G06680|AT1G41880|AT1G57860|AT2G39460|AT3G22230|AT5G45775|AT1G74270|AT4G18730|AT1G74060|AT2G36170|AT1G77940|AT3G55750|AT3G55170|AT3G49910|AT1G66580|AT5G02610|AT2G32220|AT4G10450|AT1G07070|AT2G19740|AT1G09590|AT2G01250|AT1G74050|AT4G18100|AT3G13580…
GO:0043229	intracellular organelle	1045 out of 2649 genes, 39.4%	6776 out of 22480 genes, 30.1%	1.29e-20	AT3G52640|AT1G58983|AT2G35480|AT5G16050|AT1G09300|AT2G32710|AT5G36790|AT4G23710|AT3G46920|AT1G79930|AT1G73360|AT3G59540|AT1G29330|AT5G02620|AT4G02725|AT3G26020|AT4G34640|AT4G19006|AT1G08845|AT5G64970|AT1G72050|AT1G25260|AT3G02930|AT5G11630|AT3G02230|AT1G01250|AT2G16930|AT5G41210|AT5G53360|AT1G01950|AT3G62870|AT4G26710|AT1G61980|AT5G47230|AT1G31010|AT1G77940|AT2G33540|AT1G35460|AT5G02610|AT5G13850…
GO:0043226	organelle	1045 out of 2649 genes, 39.4%	6778 out of 22480 genes, 30.2%	1.3e-20	AT3G52640|AT1G58983|AT2G35480|AT5G16050|AT1G09300|AT2G32710|AT5G36790|AT4G23710|AT3G46920|AT1G79930|AT1G73360|AT3G59540|AT1G29330|AT5G02620|AT4G02725|AT3G26020|AT4G34640|AT4G19006|AT1G08845|AT5G64970|AT1G72050|AT1G25260|AT3G02930|AT5G11630|AT3G02230|AT1G01250|AT2G16930|AT5G41210|AT5G53360|AT1G01950|AT3G62870|AT4G26710|AT1G61980|AT5G47230|AT1G31010|AT1G77940|AT2G33540|AT1G35460|AT5G02610|AT5G13850…
GO:0044446	intracellular organelle part	460 out of 2649 genes, 17.4%	2415 out of 22480 genes, 10.7%	1.48e-20	AT1G58983|AT3G62600|AT2G21390|AT4G11010|AT5G16050|AT1G47870|AT5G36790|AT3G04400|AT2G29550|AT5G26820|AT3G59540|AT4G25650|AT1G29330|AT2G19730|AT1G70600|AT3G05520|AT1G59359|AT4G34640|AT4G26600|AT2G05220|AT5G64970|AT1G72050|AT2G37230|AT1G80290|AT3G02230|AT1G19570|AT3G48730|AT1G14590|AT3G62870|AT5G62300|AT5G48970|AT1G14850|AT1G77940|AT2G38410|AT3G13930|AT5G02610|AT3G57350|AT5G20290|AT2G43410|AT2G01910…
GO:0044422	organelle part	460 out of 2649 genes, 17.4%	2418 out of 22480 genes, 10.8%	1.7e-20	AT1G58983|AT3G62600|AT2G21390|AT4G11010|AT5G16050|AT1G47870|AT5G36790|AT3G04400|AT2G29550|AT5G26820|AT3G59540|AT4G25650|AT1G29330|AT2G19730|AT1G70600|AT3G05520|AT1G59359|AT4G34640|AT4G26600|AT2G05220|AT5G64970|AT1G72050|AT2G37230|AT1G80290|AT3G02230|AT1G19570|AT3G48730|AT1G14590|AT3G62870|AT5G62300|AT5G48970|AT1G14850|AT1G77940|AT2G38410|AT3G13930|AT5G02610|AT3G57350|AT5G20290|AT2G43410|AT2G01910…
GO:0005886	plasma membrane	377 out of 2649 genes, 14.2%	1941 out of 22480 genes, 8.6%	9.74e-18	AT5G47070|AT4G30110|AT3G52640|AT3G62600|AT5G35200|AT5G16050|AT1G79340|AT1G45207|AT2G44610|AT1G73590|AT2G07680|AT2G40060|AT4G31860|AT3G28710|AT2G29550|AT4G26090|AT4G32285|AT4G23710|AT5G07090|AT1G79930|AT5G03160|AT1G52200|AT3G05200|AT1G63640|AT2G48010|AT4G29810|AT2G41420|AT5G02620|AT2G19730|AT4G23460|AT3G62860|AT4G34640|AT5G08440|AT1G03220|AT4G38800|AT3G45650|AT4G03550|AT3G02230|AT1G19570|AT2G18630…
GO:0015934	large ribosomal subunit	77 out of 2649 genes, 2.9%	176 out of 22480 genes, 0.8%	5e-17	AT5G46430|AT1G23290|AT3G09630|AT5G48760|AT3G60245|AT1G69620|AT4G02230|AT1G57860|AT2G39460|AT4G18730|AT1G77940|AT1G74060|AT2G36170|AT3G55170|AT1G33120|AT1G66580|AT5G02610|AT4G10450|AT1G09590|AT1G74050|AT4G18100|AT3G55280|AT3G04400|AT5G22440|AT3G09500|AT1G29965|AT4G27090|AT3G59540|AT4G17390|AT1G09690|AT2G34480|AT5G60670|AT3G23390|AT3G11120|AT2G37190|AT3G49010|AT2G33370|AT2G19730|AT2G36620|AT1G70600…
GO:0022627	cytosolic small ribosomal subunit	57 out of 2649 genes, 2.2%	105 out of 22480 genes, 0.5%	7.94e-16	AT3G53870|AT5G18380|AT4G09800|AT1G58983|AT3G11940|AT3G46040|AT2G32060|AT4G29390|AT3G62250|AT3G61110|AT2G47110|AT2G31610|AT2G09990|AT2G37270|AT3G44010|AT2G36160|AT1G59359|AT5G61170|AT5G15200|AT5G03850|AT5G64140|AT3G56340|AT3G02080|AT5G10360|AT2G05220|AT3G45030|AT5G02960|AT5G20290|AT3G60770|AT3G43980|AT2G17360|AT2G40510|AT1G74970|AT4G34670|AT3G04920|AT1G34030|AT3G48930|AT1G72370|AT3G53890|AT5G28060…
GO:0016020	membrane	615 out of 2649 genes, 23.2%	3724 out of 22480 genes, 16.6%	1.4e-15	AT4G30110|AT3G52640|AT3G62600|AT5G35200|AT3G28080|AT2G21390|AT4G11010|AT5G16050|AT1G45207|AT2G07680|AT4G31860|AT5G26280|AT2G29550|AT4G26090|AT5G26820|AT4G23710|AT1G79930|AT2G26560|AT1G52200|AT3G05200|AT1G63640|AT3G44160|AT4G29810|AT1G44800|AT2G41420|AT2G19730|AT5G02620|AT1G70600|AT4G02725|AT3G53510|AT1G59359|AT4G34640|AT5G64970|AT2G37230|AT3G54830|AT3G02230|AT1G19570|AT2G18630|AT1G54310|AT3G62870…
GO:0044464	cell part	1916 out of 2649 genes, 72.3%	14508 out of 22480 genes, 64.5%	5.5e-15	AT1G58983|AT2G35480|AT2G21390|AT1G21310|AT5G16050|AT1G09300|AT2G32710|AT5G36790|AT5G26820|AT4G23710|AT2G46620|AT3G46920|AT5G11200|AT1G73360|AT1G52200|AT3G56070|AT4G29810|AT2G46225|AT5G20600|AT4G02725|AT3G26020|AT4G34640|AT1G72890|AT1G09460|AT2G37230|AT1G80290|AT3G59570|AT3G54830|AT3G02230|AT5G14030|AT5G61900|AT2G33540|AT5G02610|AT5G05950|AT5G20290|AT5G48545|AT1G13609|AT5G50800|AT2G15300|AT1G32050…
GO:0005730	nucleolus	88 out of 2649 genes, 3.3%	275 out of 22480 genes, 1.2%	7.54e-13	AT1G54060|AT4G18040|AT5G56010|AT4G29390|AT5G43990|AT3G07050|AT2G30050|AT5G11170|AT2G44510|AT3G62530|AT5G67630|AT1G51510|AT2G27840|AT1G07920|AT5G66540|AT4G18100|AT1G47870|AT3G04920|AT1G17690|AT5G22440|AT3G09500|AT2G27710|AT5G58420|AT3G47370|AT3G49010|AT2G33370|AT5G09810|AT5G15200|AT4G22380|AT5G64680|AT4G26600|AT5G27120|AT1G72050|AT3G60770|AT3G03920|AT1G16610|AT3G16810|AT2G18020|AT5G39740|AT1G43170…
GO:0015935	small ribosomal subunit	57 out of 2649 genes, 2.2%	138 out of 22480 genes, 0.6%	6.19e-12	AT1G58983|AT3G11940|AT3G46040|AT4G29390|AT3G62250|AT2G31610|AT2G37270|AT5G61170|AT5G10360|AT3G45030|AT5G02960|AT5G20290|AT3G43980|AT2G40510|AT1G74970|AT3G04920|AT1G34030|AT1G72370|AT3G52580|AT5G07090|AT5G56670|AT1G23410|AT4G33865|AT4G30800|AT5G58420|AT2G04390|AT1G58684|AT2G45710|AT3G47370|AT3G53870|AT5G18380|AT4G09800|AT2G32060|AT3G61110|AT2G47110|AT2G09990|AT3G44010|AT2G36160|AT1G59359|AT5G15200…
GO:0044428	nuclear part	126 out of 2649 genes, 4.8%	531 out of 22480 genes, 2.4%	2.54e-10	AT5G56010|AT4G29390|AT5G43990|AT4G32720|AT5G16050|AT1G07920|AT5G66540|AT1G47870|AT5G22440|AT3G17340|AT3G49010|AT5G09810|AT5G15200|AT3G63130|AT4G26600|AT1G72050|AT3G60770|AT3G03920|AT5G20170|AT1G16610|AT1G06220|AT4G20340|AT5G39740|AT1G43170|AT3G53020|AT3G55620|AT1G04050|AT1G18850|AT3G09630|AT1G76600|AT4G26430|AT1G14850|AT2G36170|AT1G33120|AT3G57350|AT5G20290|AT1G09590|AT3G24730|AT3G56990|AT3G04740…
GO:0043231	intracellular membrane-bounded organelle	894 out of 2649 genes, 33.7%	6393 out of 22480 genes, 28.4%	1.44e-07	AT3G52640|AT2G35480|AT5G16050|AT1G09300|AT2G32710|AT5G36790|AT4G23710|AT3G46920|AT1G79930|AT1G73360|AT1G29330|AT5G02620|AT4G02725|AT3G26020|AT4G34640|AT4G19006|AT5G64970|AT1G72050|AT3G02930|AT5G11630|AT1G01250|AT5G41210|AT5G53360|AT1G01950|AT4G26710|AT1G61980|AT5G47230|AT1G31010|AT2G33540|AT1G35460|AT5G20290|AT5G48545|AT4G02500|AT5G06450|AT3G61140|AT1G32050|AT4G29680|AT1G06670|AT4G17490|AT4G18020…
GO:0043227	membrane-bounded organelle	894 out of 2649 genes, 33.7%	6396 out of 22480 genes, 28.5%	1.5e-07	AT3G52640|AT2G35480|AT5G16050|AT1G09300|AT2G32710|AT5G36790|AT4G23710|AT3G46920|AT1G79930|AT1G73360|AT1G29330|AT5G02620|AT4G02725|AT3G26020|AT4G34640|AT4G19006|AT5G64970|AT1G72050|AT3G02930|AT5G11630|AT1G01250|AT5G41210|AT5G53360|AT1G01950|AT4G26710|AT1G61980|AT5G47230|AT1G31010|AT2G33540|AT1G35460|AT5G20290|AT5G48545|AT4G02500|AT5G06450|AT3G61140|AT1G32050|AT4G29680|AT1G06670|AT4G17490|AT4G18020…
GO:0005743	mitochondrial inner membrane	30 out of 2649 genes, 1.1%	84 out of 22480 genes, 0.4%	2.09e-05	AT4G24570|AT1G17530|AT4G01100|AT5G48970|AT1G78180|AT1G61570|AT3G10370|AT3G46560|AT4G11010|AT2G45270|AT2G35800|AT3G16480|AT5G62050|AT2G29530|AT1G14140|AT5G64970|AT5G51150|AT1G18320|AT2G36070|AT4G26180|AT1G34065|AT5G27520|AT3G05290|AT1G27390|AT2G22500|AT3G10110|AT5G50810|AT3G53940|AT5G17400|AT1G72750
GO:0005618	cell wall	104 out of 2649 genes, 3.9%	553 out of 22480 genes, 2.5%	0.000189	AT1G58983|AT5G37600|AT1G78060|AT5G15650|AT2G26440|AT4G32720|AT5G16050|AT5G45280|AT3G13790|AT5G27430|AT5G44430|AT2G29550|AT4G14130|AT5G11200|AT1G20220|AT2G26010|AT5G43010|AT1G58684|AT3G15720|AT3G49010|AT2G19730|AT5G09810|AT5G09760|AT5G15200|AT1G59359|AT1G11580|AT3G60770|AT2G01250|AT1G03220|AT3G02230|AT1G06220|AT5G28060|AT4G34180|AT1G43170|AT3G49110|AT1G48830|AT5G62300|AT3G09630|AT1G65310|AT2G37270…
GO:0030312	external encapsulating structure	104 out of 2649 genes, 3.9%	557 out of 22480 genes, 2.5%	0.000236	AT1G58983|AT5G37600|AT1G78060|AT5G15650|AT2G26440|AT4G32720|AT5G16050|AT5G45280|AT3G13790|AT5G27430|AT5G44430|AT2G29550|AT4G14130|AT5G11200|AT1G20220|AT2G26010|AT5G43010|AT1G58684|AT3G15720|AT3G49010|AT2G19730|AT5G09810|AT5G09760|AT5G15200|AT1G59359|AT1G11580|AT3G60770|AT2G01250|AT1G03220|AT3G02230|AT1G06220|AT5G28060|AT4G34180|AT1G43170|AT3G49110|AT1G48830|AT5G62300|AT3G09630|AT1G65310|AT2G37270…
GO:0031966	mitochondrial membrane	33 out of 2649 genes, 1.2%	117 out of 22480 genes, 0.5%	0.000362	AT4G24570|AT1G17530|AT4G01100|AT3G01280|AT5G48970|AT1G78180|AT1G61570|AT3G10370|AT3G46560|AT4G11010|AT2G45270|AT2G35800|AT3G16480|AT5G62050|AT2G29530|AT1G14140|AT5G64970|AT1G64220|AT5G51150|AT1G18320|AT4G26180|AT2G36070|AT1G34065|AT5G27520|AT3G05290|AT1G27390|AT2G22500|AT5G22350|AT3G10110|AT5G50810|AT3G53940|AT5G17400|AT1G72750
GO:0019866	organelle inner membrane	34 out of 2649 genes, 1.3%	123 out of 22480 genes, 0.5%	0.000377	AT4G24570|AT1G17530|AT4G01100|AT5G48970|AT1G78180|AT1G61570|AT3G10370|AT3G46560|AT4G11010|AT2G45270|AT2G35800|AT3G57280|AT3G16480|AT5G62050|AT1G14140|AT2G29530|AT5G64970|AT5G51150|AT1G18320|AT4G26180|AT2G36070|AT1G34065|AT5G27520|AT3G05290|AT1G78620|AT4G23430|AT1G27390|AT2G22500|AT3G10110|AT5G50810|AT3G53940|AT5G33320|AT5G17400|AT1G72750
GO:0005783	endoplasmic reticulum	69 out of 2649 genes, 2.6%	344 out of 22480 genes, 1.5%	0.000819	AT3G21550|AT4G36250|AT2G46170|AT1G08770|AT3G56110|AT3G13410|AT5G02040|AT5G49945|AT2G25110|AT5G03160|AT2G32920|AT1G29330|AT3G19460|AT3G07190|AT5G02620|AT5G44920|AT3G51440|AT4G34640|AT3G54120|AT1G52600|AT3G10260|AT1G09070|AT5G48810|AT2G45140|AT5G43460|AT1G16410|AT3G51430|AT1G23010|AT5G02100|AT5G42020|AT1G67490|AT1G01020|AT3G03330|AT1G07810|AT5G17980|AT1G11905|AT5G60620|AT4G29520|AT4G14420|AT5G42570…
GO:0043234	protein complex	173 out of 2649 genes, 6.5%	1099 out of 22480 genes, 4.9%	0.00253	AT2G21390|AT2G34260|AT5G01730|AT3G09030|AT1G10840|AT1G53880|AT2G29550|AT4G24790|AT1G76540|AT2G46225|AT3G26020|AT3G05520|AT2G45950|AT1G52360|AT4G19006|AT3G17240|AT5G20170|AT4G03550|AT4G31160|AT1G29170|AT1G75980|AT3G59380|AT1G14850|AT3G57350|AT1G43900|AT3G56990|AT3G61140|AT1G06110|AT5G65920|AT5G40580|AT5G59180|AT1G72750|AT3G11820|AT5G13860|AT1G16890|AT1G53900|AT5G38430|AT1G12000|AT4G28510|AT5G11690…
GO:0005829	cytosol	85 out of 2649 genes, 3.2%	470 out of 22480 genes, 2.1%	0.00272	AT1G66680|AT5G56010|AT5G37600|AT3G26560|AT1G72790|AT1G65800|AT3G48750|AT5G10070|AT5G56630|AT5G66540|AT5G39320|AT3G16050|AT4G33400|AT4G35310|AT4G00810|AT4G32285|AT2G27710|AT3G29360|AT3G47700|AT3G16420|AT3G56070|AT3G49010|AT5G45510|AT4G11270|AT1G73450|AT1G01960|AT4G23920|AT3G26020|AT1G21120|AT4G33650|AT3G24080|AT3G17820|AT5G39950|AT5G58220|AT1G18300|AT5G26860|AT2G45140|AT1G02880|AT1G57870|AT5G10870…
GO:0005773	vacuole	95 out of 2649 genes, 3.6%	544 out of 22480 genes, 2.4%	0.00344	AT3G52640|AT3G58730|AT2G31610|AT1G14250|AT5G36790|AT3G28710|AT1G04970|AT2G29550|AT4G23710|AT2G32920|AT1G78670|AT2G41510|AT1G07930|AT5G40370|AT5G24770|AT5G45775|AT1G31550|AT2G01250|AT1G62290|AT1G19570|AT5G39740|AT1G43170|AT3G60840|AT3G49110|AT1G30400|AT4G26710|AT3G09630|AT3G62290|AT1G20260|AT4G18730|AT1G62660|AT1G33120|AT3G51260|AT5G19740|AT3G09260|AT1G52410|AT5G06450|AT4G29680|AT4G27090|AT2G37190…
GO:0005744	mitochondrial inner membrane presequence translocase complex	11 out of 2649 genes, 0.4%	23 out of 22480 genes, 0.1%	0.00463	AT3G49560|AT5G55510|AT5G11690|AT1G27390|AT1G17530|AT1G18320|AT3G10110|AT2G36070|AT5G27395|AT1G72750|AT5G24650
GO:0005739	mitochondrion	154 out of 2649 genes, 5.8%	979 out of 22480 genes, 4.4%	0.00495	AT5G47250|AT3G26560|AT2G35480|AT3G60960|AT3G46560|AT4G11010|AT5G49555|AT5G16050|AT4G26680|AT1G09300|AT3G62460|AT1G07920|AT5G50370|AT2G25140|AT5G09810|AT3G55250|AT4G30930|AT1G07930|AT4G33650|AT3G52050|AT5G64970|AT3G13226|AT3G17240|AT5G43430|AT3G10260|AT1G05030|AT4G26910|AT5G26860|AT3G16230|AT1G19570|AT1G26460|AT1G75980|AT1G07940|AT1G61980|AT5G64050|AT1G61570|AT4G27585|AT3G16480|AT3G13930|AT4G04925…
GO:0044429	mitochondrial part	53 out of 2649 genes, 2%	267 out of 22480 genes, 1.2%	0.00535	AT5G66760|AT1G17530|AT3G46560|AT4G11010|AT2G45270|AT2G36070|AT2G22500|AT4G01660|AT5G50810|AT4G24570|AT1G14140|AT5G20080|AT5G64970|AT1G52710|AT3G17240|AT3G55605|AT5G51150|AT1G34065|AT3G05290|AT1G27390|AT5G22350|AT5G24650|AT5G55510|AT5G05990|AT5G48970|AT1G61570|AT3G10370|AT4G26210|AT3G49560|AT3G16480|AT2G29990|AT2G29530|AT1G18320|AT4G26180|AT5G27395|AT1G15870|AT3G53940|AT5G17400|AT1G72750|AT4G01100…
GO:0000502	proteasome complex	16 out of 2649 genes, 0.6%	51 out of 22480 genes, 0.2%	0.01	AT1G09100|AT5G45620|AT4G14800|AT2G05840|AT1G13060|AT5G40580|AT5G19990|AT4G19006|AT1G20200|AT4G38630|AT5G35590|AT5G43010|AT4G31300|AT5G42790|AT1G79210|AT3G51260
GO:0005737	cytoplasm	96 out of 2649 genes, 3.6%	582 out of 22480 genes, 2.6%	0.01	AT5G41700|AT5G16050|AT4G26870|AT1G16340|AT1G73590|AT2G32710|AT2G02390|AT2G15790|AT5G36790|AT3G17340|AT4G08590|AT2G26560|AT2G45240|AT4G29810|AT2G33840|AT5G20930|AT5G10170|AT2G45790|AT1G72050|AT5G64830|AT2G18630|AT1G01220|AT3G12990|AT5G41210|AT3G28290|AT3G59890|AT1G64280|AT5G25780|AT4G16830|AT1G72370|AT1G76040|AT5G47120|AT2G28910|AT2G38130|AT1G74890|AT3G25520|AT2G39990|AT3G26030|AT3G16565|AT2G17800…
GO:0005758	mitochondrial intermembrane space	6 out of 2649 genes, 0.2%	9 out of 22480 genes, 0%	0.02	AT3G16480|AT1G61570|AT5G50810|AT5G20080|AT3G46560|AT2G29530
GO:0031970	organelle envelope lumen	6 out of 2649 genes, 0.2%	9 out of 22480 genes, 0%	0.02	AT3G16480|AT1G61570|AT5G50810|AT5G20080|AT3G46560|AT2G29530
GO:0031090	organelle membrane	60 out of 2649 genes, 2.3%	347 out of 22480 genes, 1.5%	0.04	AT3G21550|AT3G58730|AT1G17530|AT3G46560|AT4G11010|AT2G45270|AT3G57280|AT4G35000|AT2G23150|AT5G55630|AT1G08920|AT3G28710|AT2G36070|AT4G23430|AT2G22500|AT5G50810|AT4G24570|AT2G02810|AT4G34640|AT1G14140|AT5G57190|AT5G64970|AT5G51150|AT5G48810|AT1G34065|AT3G05290|AT1G27390|AT5G22350|AT5G33320|AT4G01840|AT1G30400|AT1G26340|AT5G48970|AT1G61570|AT3G10370|AT3G23150|AT1G07810|AT3G16480|AT3G44480|AT2G29530…
GO:0031974	membrane-enclosed lumen	15 out of 2649 genes, 0.6%	54 out of 22480 genes, 0.2%	0.04	AT5G42020|AT3G17240|AT5G05990|AT3G55605|AT3G62600|AT1G61570|AT3G46560|AT3G16480|AT5G03160|AT2G29530|AT1G15870|AT5G02050|AT5G28540|AT5G50810|AT5G20080
GO:0044431	Golgi apparatus part	19 out of 2649 genes, 0.7%	77 out of 22480 genes, 0.3%	0.04	AT4G19900|AT2G34840|AT2G21390|AT2G47170|AT2G43130|AT3G44480|AT4G39390|AT2G38410|AT1G52360|AT5G63640|AT3G52850|AT2G43790|AT5G55500|AT3G02230|AT1G76970|AT1G21380|AT3G51890|AT1G29330|AT5G16910
GO:0005839	proteasome core complex	9 out of 2649 genes, 0.3%	24 out of 22480 genes, 0.1%	0.04	AT4G14800|AT2G05840|AT5G35590|AT4G31300|AT1G13060|AT5G42790|AT1G79210|AT5G40580|AT3G51260
