## Supplementary material for "Global transcriptome analysis reveals circadian control of splicing events in *Arabidopsis thaliana*": Table S8

### Sheet: BP
GO ID	Term	Observed Frequency	Expected Frequency	p-value	Genes
GO:0034641	cellular nitrogen compound metabolic process	125 out of 1027 genes, 12.2%	1701 out of 24961 genes, 6.8%	1.31e-06	AT4G21660|AT4G17460|AT2G31955|AT5G66540|AT1G79440|AT4G38510|AT1G80850|AT5G37370|AT2G37340|AT5G16180|AT4G26600|AT3G63400|AT3G48060|AT5G03430|AT5G26680|AT5G21060|AT5G64200|AT3G03300|AT4G20400|AT1G69370|AT1G50000|AT4G31210|AT1G06670|AT2G32950|AT5G16715|AT3G20780|AT1G70570|AT3G54230|AT1G52500|AT1G29410|AT5G43210|AT5G25520|AT4G03205|AT3G60500|AT4G32850|AT5G22300|AT1G60230|AT3G63510|AT5G47840|AT5G13730…
GO:0006807	nitrogen compound metabolic process	127 out of 1027 genes, 12.4%	1765 out of 24961 genes, 7.1%	1.58e-06	AT4G21660|AT4G17460|AT2G31955|AT5G66540|AT1G79440|AT4G38510|AT1G80850|AT5G37370|AT2G37340|AT5G16180|AT4G26600|AT3G63400|AT3G48060|AT5G03430|AT5G26680|AT5G21060|AT5G64200|AT3G03300|AT4G20400|AT1G69370|AT1G50000|AT4G31210|AT1G06670|AT2G32950|AT5G16715|AT3G20780|AT1G70570|AT3G54230|AT1G52500|AT1G29410|AT5G43210|AT5G25520|AT4G03205|AT3G60500|AT4G32850|AT5G22300|AT1G60230|AT3G63510|AT5G47840|AT5G13730…
GO:0006139	nucleobase, nucleoside, nucleotide and nucleic acid metabolic process	98 out of 1027 genes, 9.5%	1256 out of 24961 genes, 5%	2.15e-06	AT4G21660|AT4G17460|AT5G66540|AT4G38510|AT1G80850|AT5G37370|AT2G37340|AT5G16180|AT4G26600|AT3G63400|AT3G48060|AT5G26680|AT5G64200|AT3G03300|AT4G20400|AT1G50000|AT4G31210|AT1G06670|AT2G32950|AT5G16715|AT3G20780|AT3G54230|AT1G52500|AT5G43210|AT5G25520|AT3G60500|AT4G32850|AT1G60230|AT3G63510|AT5G47840|AT5G13730|AT2G31450|AT3G21300|AT4G18740|AT4G20440|AT1G17760|AT1G01040|AT5G23690|AT1G60200|AT3G53500…
GO:0090304	nucleic acid metabolic process	79 out of 1027 genes, 7.7%	980 out of 24961 genes, 3.9%	1.55e-05	AT4G21660|AT3G18970|AT4G17460|AT5G66540|AT1G80850|AT5G37370|AT3G12640|AT2G37340|AT3G17040|AT5G16180|AT4G26600|AT3G63400|AT5G66050|AT1G16610|AT1G07350|AT4G20340|AT3G48060|AT5G26680|AT3G49430|AT5G64200|AT3G03300|AT1G61010|AT1G78010|AT4G20400|AT1G50000|AT4G31210|AT1G06670|AT2G32950|AT5G16715|AT3G20780|AT3G52560|AT3G20550|AT5G08430|AT3G54230|AT4G21770|AT1G52500|AT3G17310|AT2G01120|AT2G43190|AT5G43210…
GO:0016070	RNA metabolic process	54 out of 1027 genes, 5.3%	606 out of 24961 genes, 2.4%	0.000107	AT4G21660|AT3G18970|AT5G66540|AT5G37370|AT3G12640|AT2G37340|AT3G17040|AT5G16180|AT4G26600|AT3G63400|AT1G16610|AT1G07350|AT4G20340|AT3G49430|AT5G64200|AT3G03300|AT1G61010|AT1G78010|AT1G50000|AT5G16715|AT3G20550|AT5G08430|AT3G54230|AT4G21770|AT2G43190|AT4G31720|AT5G36170|AT3G48110|AT3G52120|AT3G60500|AT5G23570|AT4G32850|AT3G56860|AT1G60230|AT1G65440|AT3G63510|AT5G51140|AT5G13730|AT2G21660|AT1G54380…
GO:0006396	RNA processing	39 out of 1027 genes, 3.8%	375 out of 24961 genes, 1.5%	0.000121	AT4G21660|AT3G52120|AT3G60500|AT5G23570|AT4G32850|AT5G66540|AT5G37370|AT3G12640|AT2G37340|AT3G17040|AT5G16180|AT1G60230|AT3G63510|AT4G26600|AT3G63400|AT1G16610|AT1G07350|AT1G54380|AT3G21300|AT3G49430|AT4G20440|AT5G64200|AT3G03300|AT1G61010|AT1G17760|AT1G78010|AT1G01040|AT1G50000|AT5G23690|AT1G60200|AT3G53500|AT3G20550|AT1G79880|AT3G54230|AT2G43190|AT3G63370|AT3G55460|AT1G60900|AT5G36170
GO:0006397	mRNA processing	16 out of 1027 genes, 1.6%	88 out of 24961 genes, 0.4%	0.000584	AT1G54380|AT4G21660|AT3G53500|AT4G20440|AT3G54230|AT5G64200|AT1G61010|AT1G16610|AT3G12640|AT1G17760|AT2G37340|AT1G01040|AT2G43190|AT3G55460|AT1G60200|AT1G60900
GO:0016071	mRNA metabolic process	18 out of 1027 genes, 1.8%	112 out of 24961 genes, 0.4%	0.000598	AT1G54380|AT4G21660|AT3G53500|AT3G18970|AT4G20440|AT3G54230|AT5G64200|AT1G61010|AT1G16610|AT3G56860|AT3G12640|AT1G17760|AT2G37340|AT1G01040|AT2G43190|AT3G55460|AT1G60200|AT1G60900
GO:0044238	primary metabolic process	287 out of 1027 genes, 27.9%	5456 out of 24961 genes, 21.9%	0.000598	AT3G57470|AT4G26555|AT1G80850|AT4G26530|AT3G63530|AT3G63400|AT3G10450|AT1G08460|AT5G26680|AT1G25210|AT4G32660|AT1G69370|AT1G06670|AT2G32950|AT5G16715|AT1G45191|AT1G45050|AT1G66880|AT3G22420|AT1G52500|AT3G29160|AT4G32850|AT4G36945|AT3G10700|AT1G60230|AT4G30580|AT5G47840|AT5G48220|AT1G56720|AT4G39150|AT4G20440|AT4G12020|AT1G60200|AT5G43130|AT1G23260|AT5G57350|AT1G06700|AT3G55460|AT4G02020|AT2G32000…
GO:0019637	organophosphate metabolic process	16 out of 1027 genes, 1.6%	108 out of 24961 genes, 0.4%	0.004	AT4G30580|AT1G25210|AT5G17670|AT2G41540|AT3G57170|AT3G59770|AT1G24793|AT5G04490|AT5G14850|AT3G02600|AT1G25054|AT1G80860|AT1G32200|AT1G25145|AT2G01180|AT3G52570
GO:0006644	phospholipid metabolic process	15 out of 1027 genes, 1.5%	101 out of 24961 genes, 0.4%	0.00621	AT4G30580|AT1G25210|AT5G17670|AT3G57170|AT3G59770|AT1G24793|AT5G04490|AT5G14850|AT3G02600|AT1G25054|AT1G80860|AT1G32200|AT1G25145|AT2G01180|AT3G52570
GO:0009909	regulation of flower development	15 out of 1027 genes, 1.5%	109 out of 24961 genes, 0.4%	0.01	AT3G04610|AT2G25930|AT2G43410|AT1G45050|AT5G65050|AT4G20400|AT5G65060|AT5G60410|AT4G26150|AT4G16280|AT3G02380|AT2G45660|AT1G77080|AT3G54720|AT1G30970
GO:0009910	negative regulation of flower development	9 out of 1027 genes, 0.9%	40 out of 24961 genes, 0.2%	0.01	AT1G45050|AT5G65050|AT4G20400|AT5G65060|AT5G60410|AT4G26150|AT1G77080|AT3G54720|AT1G30970
GO:2000026	regulation of multicellular organismal development	26 out of 1027 genes, 2.5%	272 out of 24961 genes, 1.1%	0.01	AT3G48110|AT1G75410|AT5G65050|AT4G26150|AT4G16280|AT5G62430|AT1G30970|AT1G06220|AT1G04080|AT5G65060|AT2G26330|AT5G66880|AT2G43410|AT5G11260|AT4G20400|AT5G60410|AT5G19280|AT3G02380|AT2G45660|AT3G54720|AT4G04920|AT3G04610|AT2G25930|AT1G45050|AT3G47500|AT1G77080
GO:2000241	regulation of reproductive process	17 out of 1027 genes, 1.7%	138 out of 24961 genes, 0.6%	0.01	AT2G43410|AT5G65050|AT4G20400|AT5G60410|AT4G26150|AT4G16280|AT3G02380|AT2G45660|AT3G54720|AT1G30970|AT4G04920|AT3G04610|AT2G25930|AT1G45050|AT1G06220|AT5G65060|AT1G77080
GO:2000242	negative regulation of reproductive process	9 out of 1027 genes, 0.9%	41 out of 24961 genes, 0.2%	0.01	AT1G45050|AT5G65050|AT4G20400|AT5G65060|AT5G60410|AT4G26150|AT1G77080|AT3G54720|AT1G30970
GO:0051239	regulation of multicellular organismal process	26 out of 1027 genes, 2.5%	274 out of 24961 genes, 1.1%	0.01	AT3G48110|AT1G75410|AT5G65050|AT4G26150|AT4G16280|AT5G62430|AT1G30970|AT1G06220|AT1G04080|AT5G65060|AT2G26330|AT5G66880|AT2G43410|AT5G11260|AT4G20400|AT5G60410|AT5G19280|AT3G02380|AT2G45660|AT3G54720|AT4G04920|AT3G04610|AT2G25930|AT1G45050|AT3G47500|AT1G77080
GO:0000375	RNA splicing, via transesterification reactions	9 out of 1027 genes, 0.9%	51 out of 24961 genes, 0.2%	0.04	AT1G54380|AT3G53500|AT1G16610|AT2G37340|AT5G16180|AT4G20440|AT3G55460|AT3G54230|AT5G64200
GO:0000377	RNA splicing, via transesterification reactions with bulged adenosine as nucleophile	9 out of 1027 genes, 0.9%	51 out of 24961 genes, 0.2%	0.04	AT1G54380|AT3G53500|AT1G16610|AT2G37340|AT5G16180|AT4G20440|AT3G55460|AT3G54230|AT5G64200
GO:0008380	RNA splicing	12 out of 1027 genes, 1.2%	89 out of 24961 genes, 0.4%	0.04	AT1G54380|AT3G53500|AT3G49430|AT4G20440|AT3G63400|AT3G54230|AT5G64200|AT1G16610|AT1G07350|AT2G37340|AT5G16180|AT3G55460
GO:0009245	lipid A biosynthetic process	4 out of 1027 genes, 0.4%	7 out of 24961 genes, 0%	0.04	AT1G25210|AT1G24793|AT1G25054|AT1G25145
GO:0046493	lipid A metabolic process	4 out of 1027 genes, 0.4%	7 out of 24961 genes, 0%	0.04	AT1G25210|AT1G24793|AT1G25054|AT1G25145
GO:0015849	organic acid transport	11 out of 1027 genes, 1.1%	78 out of 24961 genes, 0.3%	0.04	AT5G46800|AT2G01170|AT4G24230|AT5G19500|AT3G30390|AT5G36940|AT5G64280|AT4G24460|AT3G55740|AT5G47560|AT1G02260
GO:0046942	carboxylic acid transport	11 out of 1027 genes, 1.1%	78 out of 24961 genes, 0.3%	0.04	AT5G46800|AT2G01170|AT4G24230|AT5G19500|AT3G30390|AT5G36940|AT5G64280|AT4G24460|AT3G55740|AT5G47560|AT1G02260
GO:0008654	phospholipid biosynthetic process	10 out of 1027 genes, 1%	66 out of 24961 genes, 0.3%	0.04	AT4G30580|AT1G25210|AT3G57170|AT1G24793|AT5G04490|AT5G14850|AT1G25054|AT1G80860|AT1G32200|AT1G25145

### Sheet: MF
GO ID	Term	Observed Frequency	Expected Frequency	p-value	Genes
GO:0000166	nucleotide binding	139 out of 1066 genes, 13%	2236 out of 25291 genes, 8.8%	0.00279	AT4G27270|AT1G66260|AT4G12790|AT4G36960|AT2G14120|AT2G30740|AT2G46440|AT2G05160|AT4G26650|AT5G64200|AT3G03300|AT4G32660|AT3G21700|AT1G58602|AT5G16715|AT5G19210|AT5G61140|AT3G25840|AT3G09720|AT2G33435|AT1G50700|AT1G66880|AT5G66240|AT3G02280|AT5G11170|AT1G58807|AT5G27950|AT3G10700|AT3G63510|AT5G66005|AT5G47840|AT1G54820|AT1G56720|AT3G52750|AT5G66900|AT1G60200|AT5G21222|AT1G06700|AT3G55460|AT3G51270…
GO:0005488	binding	462 out of 1066 genes, 43.3%	9287 out of 25291 genes, 36.7%	0.00279	AT3G51870|AT4G26555|AT4G27270|AT4G26530|AT4G37180|AT5G26680|AT2G46440|AT1G09140|AT4G32660|AT4G23860|AT2G32950|AT5G16715|AT1G22070|AT1G45191|AT2G33435|AT1G66880|AT5G66240|AT5G01450|AT4G32850|AT4G16780|AT1G60230|AT5G47840|AT3G57570|AT1G56720|AT3G52750|AT1G48175|AT1G23260|AT1G06700|AT5G01370|AT5G04810|AT4G02020|AT2G32000|AT3G15010|AT5G62270|AT3G17040|AT3G56210|AT1G07350|AT1G06220|AT4G08460|AT5G51410…
GO:0003824	catalytic activity	413 out of 1066 genes, 38.7%	8221 out of 25291 genes, 32.5%	0.0036	AT4G26555|AT1G80850|AT4G27270|AT4G26530|AT3G63400|AT3G10450|AT1G08460|AT2G26330|AT5G26680|AT1G25210|AT2G33540|AT4G32660|AT4G23860|AT2G32950|AT5G16715|AT1G45191|AT1G45050|AT1G66880|AT3G22420|AT1G52500|AT5G07370|AT5G38420|AT1G04120|AT4G32850|AT1G60230|AT5G47840|AT2G02710|AT5G48220|AT1G74590|AT1G56720|AT3G52750|AT1G48175|AT4G10050|AT1G23260|AT5G57350|AT1G06700|AT4G09900|AT2G32000|AT5G05270|AT2G34770…
GO:0016787	hydrolase activity	166 out of 1066 genes, 15.6%	2938 out of 25291 genes, 11.6%	0.02	AT3G57470|AT1G80850|AT4G31860|AT4G18010|AT3G13560|AT3G09970|AT5G18630|AT3G49050|AT3G10450|AT1G08460|AT2G14120|AT5G26680|AT3G52340|AT1G25210|AT3G03380|AT2G33540|AT3G03300|AT1G76140|AT5G19280|AT1G06670|AT5G19210|AT5G61140|AT1G45191|AT3G09720|AT1G52500|AT5G05540|AT5G43210|AT5G11170|AT1G04120|AT4G36945|AT5G27950|AT5G22300|AT5G45940|AT2G22980|AT5G66005|AT2G28290|AT3G59770|AT3G52750|AT3G05600|AT4G34215…
GO:0010181	FMN binding	7 out of 1066 genes, 0.7%	24 out of 25291 genes, 0.1%	0.03	AT4G27270|AT1G18020|AT5G58800|AT1G17990|AT3G02280|AT2G04690|AT3G14150
GO:0008759	UDP-3-O-[3-hydroxymyristoyl] N-acetylglucosamine deacetylase activity	4 out of 1066 genes, 0.4%	5 out of 25291 genes, 0%	0.03	AT1G25210|AT1G24793|AT1G25054|AT1G25145
GO:0008026	ATP-dependent helicase activity	14 out of 1066 genes, 1.3%	109 out of 25291 genes, 0.4%	0.04	AT5G19210|AT5G61140|AT5G41370|AT2G47250|AT5G11170|AT1G20920|AT1G79950|AT3G09720|AT3G62310|AT3G03300|AT3G01540|AT5G63120|AT1G01040|AT2G01130
GO:0070035	purine NTP-dependent helicase activity	14 out of 1066 genes, 1.3%	109 out of 25291 genes, 0.4%	0.04	AT5G19210|AT5G61140|AT5G41370|AT2G47250|AT5G11170|AT1G20920|AT1G79950|AT3G09720|AT3G62310|AT3G03300|AT3G01540|AT5G63120|AT1G01040|AT2G01130

### Sheet: CC
GO ID	Term	Observed Frequency	Expected Frequency	p-value	Genes
GO:0044424	intracellular part	448 out of 869 genes, 51.6%	8333 out of 22480 genes, 37.1%	2.48e-15	AT3G51870|AT1G76280|AT5G63060|AT4G26555|AT2G46225|AT3G26020|AT4G26530|AT2G26330|AT3G59870|AT2G33540|AT1G22630|AT4G23860|AT2G32950|AT5G16715|AT5G27280|AT5G66240|AT5G07370|AT1G27752|AT5G38420|AT1G04120|AT4G32850|AT4G16780|AT1G60230|AT2G39445|AT2G36400|AT5G47840|AT5G48220|AT1G74590|AT3G52750|AT4G20440|AT1G17140|AT1G11360|AT4G10050|AT1G23260|AT4G27620|AT5G01370|AT5G04810|AT4G02020|AT2G32000|AT3G15010…
GO:0043227	membrane-bounded organelle	357 out of 869 genes, 41.1%	6396 out of 22480 genes, 28.5%	2.76e-13	AT1G57770|AT3G51870|AT1G76280|AT1G75410|AT5G63060|AT4G26555|AT1G30970|AT3G26020|AT3G48360|AT4G26530|AT1G72050|AT2G26330|AT2G14120|AT4G33580|AT3G59870|AT5G04480|AT2G33540|AT1G22630|AT1G69370|AT1G06670|AT2G32950|AT5G16715|AT5G27280|AT5G07370|AT1G27752|AT4G03205|AT5G38420|AT3G47930|AT1G04120|AT4G32850|AT5G27290|AT4G16780|AT4G30580|AT2G39445|AT1G49975|AT2G36400|AT5G47840|AT5G48220|AT3G52750|AT4G20440…
GO:0043231	intracellular membrane-bounded organelle	357 out of 869 genes, 41.1%	6393 out of 22480 genes, 28.4%	2.76e-13	AT1G57770|AT3G51870|AT1G76280|AT1G75410|AT5G63060|AT4G26555|AT1G30970|AT3G26020|AT3G48360|AT4G26530|AT1G72050|AT2G26330|AT2G14120|AT4G33580|AT3G59870|AT5G04480|AT2G33540|AT1G22630|AT1G69370|AT1G06670|AT2G32950|AT5G16715|AT5G27280|AT5G07370|AT1G27752|AT4G03205|AT5G38420|AT3G47930|AT1G04120|AT4G32850|AT5G27290|AT4G16780|AT4G30580|AT2G39445|AT1G49975|AT2G36400|AT5G47840|AT5G48220|AT3G52750|AT4G20440…
GO:0043226	organelle	371 out of 869 genes, 42.7%	6778 out of 22480 genes, 30.2%	5.39e-13	AT1G57770|AT3G51870|AT1G76280|AT1G75410|AT5G63060|AT4G26555|AT1G30970|AT3G26020|AT3G48360|AT4G26530|AT1G72050|AT2G26330|AT2G14120|AT4G33580|AT3G59870|AT5G04480|AT2G33540|AT1G22630|AT1G69370|AT1G06670|AT2G32950|AT5G16715|AT5G27280|AT5G07370|AT1G27752|AT4G03205|AT5G38420|AT3G47930|AT1G04120|AT4G32850|AT5G27290|AT4G16780|AT4G30580|AT2G39445|AT1G49975|AT2G36400|AT5G47840|AT5G48220|AT3G52750|AT4G20440…
GO:0043229	intracellular organelle	371 out of 869 genes, 42.7%	6776 out of 22480 genes, 30.1%	5.39e-13	AT1G57770|AT3G51870|AT1G76280|AT1G75410|AT5G63060|AT4G26555|AT1G30970|AT3G26020|AT3G48360|AT4G26530|AT1G72050|AT2G26330|AT2G14120|AT4G33580|AT3G59870|AT5G04480|AT2G33540|AT1G22630|AT1G69370|AT1G06670|AT2G32950|AT5G16715|AT5G27280|AT5G07370|AT1G27752|AT4G03205|AT5G38420|AT3G47930|AT1G04120|AT4G32850|AT5G27290|AT4G16780|AT4G30580|AT2G39445|AT1G49975|AT2G36400|AT5G47840|AT5G48220|AT3G52750|AT4G20440…
GO:0009536	plastid	177 out of 869 genes, 20.4%	2808 out of 22480 genes, 12.5%	3.91e-09	AT1G57770|AT3G51870|AT5G63060|AT4G26555|AT1G09420|AT4G26530|AT5G20380|AT2G38330|AT4G33580|AT3G59870|AT3G03380|AT4G02520|AT1G76140|AT1G22630|AT1G69370|AT1G50000|AT3G53470|AT5G16715|AT4G08280|AT5G27280|AT1G10600|AT1G27752|AT4G03205|AT5G38420|AT3G47930|AT5G27290|AT4G30580|AT2G39445|AT1G49975|AT5G47840|AT5G48220|AT5G46800|AT3G52750|AT4G38225|AT1G60200|AT2G48020|AT1G77490|AT2G36010|AT3G05625|AT5G04810…
GO:0009507	chloroplast	173 out of 869 genes, 19.9%	2745 out of 22480 genes, 12.2%	5.88e-09	AT1G57770|AT3G51870|AT5G63060|AT4G26555|AT1G09420|AT4G26530|AT2G38330|AT4G33580|AT3G59870|AT3G03380|AT4G02520|AT1G76140|AT1G22630|AT1G50000|AT3G53470|AT5G16715|AT4G08280|AT5G27280|AT1G10600|AT1G27752|AT4G03205|AT5G38420|AT5G27290|AT4G30580|AT2G39445|AT1G49975|AT5G47840|AT5G48220|AT5G46800|AT3G52750|AT4G38225|AT1G60200|AT2G48020|AT1G77490|AT2G36010|AT3G05625|AT5G04810|AT5G56500|AT5G51070|AT3G17040…
GO:0044444	cytoplasmic part	303 out of 869 genes, 34.9%	5753 out of 22480 genes, 25.6%	4.66e-08	AT1G57770|AT3G51870|AT1G76280|AT5G63060|AT4G26555|AT2G46225|AT3G26020|AT4G26530|AT2G26330|AT2G14120|AT4G33580|AT3G59870|AT5G04480|AT1G22630|AT1G69370|AT5G16715|AT5G27280|AT1G27752|AT4G03205|AT5G38420|AT3G47930|AT1G04120|AT5G27290|AT4G30580|AT2G39445|AT1G49975|AT5G47840|AT5G48220|AT3G52750|AT4G12020|AT1G60200|AT1G11360|AT4G10050|AT4G27620|AT1G04910|AT5G04810|AT1G23730|AT5G51070|AT2G44860|AT3G17040…
GO:0044464	cell part	632 out of 869 genes, 72.7%	14508 out of 22480 genes, 64.5%	6.16e-06	AT3G51870|AT1G76280|AT5G63060|AT4G26555|AT4G27270|AT2G46225|AT3G26020|AT4G26530|AT3G10450|AT2G26330|AT3G59870|AT2G33540|AT2G46440|AT1G22630|AT4G23860|AT2G32950|AT5G16715|AT1G64180|AT1G45191|AT5G27280|AT1G66880|AT5G66240|AT5G07370|AT1G27752|AT5G38420|AT1G04120|AT4G32850|AT4G16780|AT1G60230|AT2G39445|AT2G36400|AT5G47840|AT5G48220|AT1G74590|AT3G52750|AT4G20440|AT1G17140|AT5G40240|AT1G11360|AT4G10050…
GO:0044422	organelle part	136 out of 869 genes, 15.7%	2418 out of 22480 genes, 10.8%	0.000212	AT3G51870|AT4G26600|AT1G72050|AT1G80920|AT1G15810|AT2G43410|AT5G64200|AT4G02520|AT2G32950|AT3G53470|AT5G16715|AT2G46800|AT5G61310|AT1G23900|AT5G11170|AT5G38420|AT1G04120|AT4G30580|AT5G47840|AT2G28290|AT5G48220|AT5G46800|AT3G52750|AT4G20440|AT4G12020|AT3G24570|AT1G77490|AT4G09680|AT2G36010|AT3G05625|AT3G55460|AT5G46430|AT5G56500|AT3G15010|AT5G51070|AT2G44860|AT3G17040|AT3G57060|AT2G16640|AT5G17670…
GO:0044446	intracellular organelle part	135 out of 869 genes, 15.5%	2415 out of 22480 genes, 10.7%	0.000278	AT3G51870|AT4G26600|AT1G72050|AT1G80920|AT1G15810|AT2G43410|AT5G64200|AT4G02520|AT2G32950|AT3G53470|AT5G16715|AT2G46800|AT5G61310|AT1G23900|AT5G11170|AT5G38420|AT1G04120|AT4G30580|AT5G47840|AT2G28290|AT5G48220|AT5G46800|AT3G52750|AT4G20440|AT4G12020|AT3G24570|AT1G77490|AT4G09680|AT2G36010|AT3G05625|AT3G55460|AT5G46430|AT5G56500|AT3G15010|AT5G51070|AT2G44860|AT3G17040|AT3G57060|AT2G16640|AT5G17670…
GO:0005634	nucleus	116 out of 869 genes, 13.3%	2016 out of 22480 genes, 9%	0.000345	AT4G21660|AT2G35840|AT4G17460|AT5G41370|AT2G43370|AT5G66540|AT1G75410|AT5G65050|AT4G32285|AT3G14420|AT5G63460|AT1G26945|AT5G62430|AT1G30970|AT3G26020|AT3G48360|AT1G10320|AT1G72050|AT1G80920|AT1G02840|AT3G26744|AT3G48060|AT1G27630|AT5G39340|AT5G66880|AT2G33540|AT4G20400|AT1G06670|AT2G32950|AT2G45660|AT2G45850|AT3G25840|AT3G54230|AT1G10570|AT5G48520|AT5G07370|AT5G67180|AT3G60500|AT1G13450|AT4G32850…
GO:0044434	chloroplast part	65 out of 869 genes, 7.5%	965 out of 22480 genes, 4.3%	0.000392	AT5G56500|AT3G51870|AT2G46910|AT1G72640|AT2G01980|AT4G28750|AT5G51070|AT4G38510|AT3G10060|AT3G14420|AT3G17040|AT2G16640|AT4G13670|AT5G43745|AT2G47250|AT5G17670|AT5G52100|AT1G51110|AT3G14930|AT1G80920|AT1G44446|AT2G39930|AT3G56160|AT4G02520|AT2G36390|AT2G21280|AT3G53470|AT5G16715|AT5G23890|AT4G39710|AT5G05740|AT1G32200|AT1G71810|AT3G46780|AT3G48110|AT1G70410|AT5G51540|AT1G76450|AT5G38420|AT5G42765…
GO:0044435	plastid part	66 out of 869 genes, 7.6%	1020 out of 22480 genes, 4.5%	0.000985	AT5G56500|AT3G51870|AT2G46910|AT1G72640|AT2G01980|AT4G28750|AT5G51070|AT4G38510|AT3G10060|AT3G14420|AT3G17040|AT2G16640|AT4G13670|AT2G31530|AT5G43745|AT2G47250|AT5G17670|AT5G52100|AT1G51110|AT3G14930|AT1G80920|AT1G44446|AT2G39930|AT3G56160|AT4G02520|AT2G36390|AT2G21280|AT3G53470|AT5G16715|AT5G23890|AT4G39710|AT5G05740|AT1G32200|AT1G71810|AT3G46780|AT3G48110|AT1G70410|AT5G51540|AT1G76450|AT5G38420…
GO:0016604	nuclear body	8 out of 869 genes, 0.9%	38 out of 22480 genes, 0.2%	0.00374	AT1G16610|AT2G37340|AT1G06220|AT1G01040|AT1G02840|AT3G55460|AT4G20440|AT5G64200
GO:0016607	nuclear speck	6 out of 869 genes, 0.7%	22 out of 22480 genes, 0.1%	0.00646	AT1G16610|AT3G55460|AT1G02840|AT2G37340|AT1G06220|AT5G64200
GO:0016020	membrane	182 out of 869 genes, 20.9%	3724 out of 22480 genes, 16.6%	0.00696	AT3G51870|AT3G28080|AT4G31860|AT4G27270|AT3G13560|AT5G20380|AT1G08900|AT2G14120|AT2G38330|AT3G55920|AT2G30740|AT2G46440|AT5G64200|AT4G02520|AT5G27360|AT5G19280|AT3G53470|AT1G64180|AT5G49730|AT1G66880|AT2G04850|AT2G46800|AT5G07370|AT3G59320|AT2G33470|AT5G38420|AT1G04120|AT4G02450|AT4G10120|AT2G01170|AT1G49975|AT1G77290|AT5G46800|AT1G54730|AT3G25500|AT3G52750|AT1G17140|AT5G40240|AT2G21500|AT3G24570…
GO:0044451	nucleoplasm part	13 out of 869 genes, 1.5%	118 out of 22480 genes, 0.5%	0.01	AT1G07480|AT4G20440|AT5G64200|AT1G61010|AT1G16610|AT1G06220|AT2G37340|AT4G20340|AT1G01040|AT2G36010|AT5G03500|AT3G55460|AT1G02840
GO:0042579	microbody	16 out of 869 genes, 1.8%	170 out of 22480 genes, 0.8%	0.02	AT2G14120|AT4G39260|AT3G14150|AT3G61070|AT3G14420|AT2G45740|AT2G26350|AT1G55320|AT5G18100|AT3G24570|AT5G48880|AT5G47040|AT2G21660|AT1G07010|AT4G16566|AT3G19570
