## Supplementary material for "Global transcriptome analysis reveals circadian control of splicing events in *Arabidopsis thaliana*": Table S9

### Sheet: SPF30-1_misregulated_events
Event_ID	event	locus	locus_overlap	symbol	gene_coordinates	start	end	length	logFC	pvalue	bin.fdr	dPSI/PIR
AT1G54710:I006	-	AT1G54710	-	ATG18H	1:20416770-20421156	20418816	20418903	88	5.76463	2.19624e-07	0.00015968	0.147287
AT2G27460:I007	-	AT2G27460	-	AT2G27460	2:11740502-11745011	11742326	11742401	76	5.53508	1.81139e-06	0.000927771	0.207921
AT1G27150:E017	IR*	AT1G27150	-	AT1G27150	1:9428986-9432310	9430881	9430955	75	5.35872	7.56798e-06	0.00266501	0.0740741
AT3G51830:I011	-	AT3G51830	-	SAC8	3:19220121-19225290	19222271	19222351	81	5.3586	7.00046e-06	0.00253166	0.0943396
AT5G64560:I009	-	AT5G64560	-	MGT9	5:25806698-25809711	25808185	25808254	70	5.35842	7.00076e-06	0.00253166	0.145455
AT5G57630:I002	-	AT5G57630	-	CIPK21	5:23340746-23343489	23341377	23341453	77	5.26153	1.34264e-05	0.00413002	0.0810811
AT4G37330:I002	-	AT4G37330	-	CYP81D4	4:17562317-17564763	17563150	17563219	70	4.41881	2.6873e-08	2.65816e-05	0.070779
AT1G09140:E018	Alt3ss	AT1G09140	-	SR30	1:2942538-2945978	2945457	2945473	17	4.31717	7.77033e-08	6.70068e-05	0.0646149
AT4G02120:I007	-	AT4G02120	-	AT4G02120	4:940721-944354	941864	941928	65	4.31691	7.28227e-08	6.38902e-05	0.112875
AT1G79280:I005	-	AT1G79280	-	NUA	1:29819142-29833016	29821382	29821460	79	4.14982	8.92864e-07	0.000507721	0.0849919
AT5G16280:I027	-	AT5G16280	-	AT5G16280	5:5323058-5331711	5329551	5329675	125	4.02705	4.50041e-06	0.0018763	0.17606
AT2G16950:I022	-	AT2G16950	-	TRN1	2:7353773-7361256	7358692	7358834	143	4.02603	1.94809e-06	0.000977862	0.0557377
AT1G18450:E016	IR	AT1G18450	-	ARP4	1:6348048-6352023	6350057	6350125	69	3.96041	4.21604e-06	0.00178728	0.0594572
AT3G24200:I009	-	AT3G24200	-	AT3G24200	3:8747242-8751696	8751153	8751567	415	3.89095	6.28981e-06	0.00241684	0.0597015
AT4G08540:I008	-	AT4G08540	AT4G08545	AT4G08540	4:5433560-5437286	5434550	5434630	81	3.89089	6.46553e-06	0.00244343	0.125034
AT1G45191:I001	-	AT1G45191	-	BGLU1	1:17115535-17119292	17116188	17116256	69	3.89088	6.46615e-06	0.00244343	0.153009
AT2G04305:I003	-	AT2G04305	-	AT2G04305	2:1501372-1503827	1502548	1502748	201	3.81828	1.32583e-05	0.0041109	0.0954467
AT1G79650:I014	-	AT1G79650	-	RAD23B	1:29971989-29975416	29974328	29974391	64	3.81825	1.26297e-05	0.00394509	0.0948905
AT1G18030:I007	-	AT1G18030	-	AT1G18030	1:6204259-6206988	6205764	6205848	85	3.74184	2.66268e-05	0.00697788	0.231557
AT4G32880:I014	-	AT4G32880	-	HB-8	4:15863339-15868650	15867055	15867186	132	3.66149	5.27572e-05	0.0119347	0.116313
AT2G16530:E008	IR	AT2G16530	-	AT2G16530	2:7162931-7165410	7163749	7163820	72	3.66131	4.74716e-05	0.0109853	0.238283
AT3G54480:I004	-	AT3G54480	-	SKIP5	3:20170631-20173530	20172482	20172566	85	3.66122	4.39128e-05	0.0103772	0.0816089
AT2G34357:I011	-	AT2G34357	-	AT2G34357	2:14498590-14505809	14502515	14502584	70	3.66121	4.39178e-05	0.0103772	0.0981304
AT3G23710:E007	IR	AT3G23710	-	Tic22-III	3:8533848-8536541	8535686	8535773	88	3.57568	8.35948e-05	0.0174621	0.0632911
AT1G12360:I009	-	AT1G12360	-	KEU	1:4200876-4206404	4203367	4203510	144	3.57553	8.96472e-05	0.0183095	0.058296
AT4G05520:I007	-	AT4G05520	-	EHD2	4:2804386-2808015	2805423	2805517	95	3.48511	0.000178167	0.0295881	0.132075
AT5G01230:E004	IR	AT5G01230	-	AT5G01230	5:92534-95701	93010	93288	279	3.48495	0.000166	0.0281453	0.0566038
AT2G46580:I003	-	AT2G46580	-	AT2G46580	2:19129230-19130712	19129962	19130048	87	3.48476	0.000158118	0.0271774	0.0523519
AT5G12370:I010	-	AT5G12370	-	SEC10	5:4002742-4008804	4005204	4005271	68	3.479	4.48215e-20	3.76851e-16	0.187113
AT5G63670:I001	-	AT5G63670	-	SPT42	5:25487927-25489600	25488102	25488205	104	3.42987	4.44799e-17	3.20554e-13	0.083603
AT2G18750:I005	-	AT2G18750	-	AT2G18750	2:8125128-8128702	8126169	8126258	90	3.41927	2.68821e-06	0.0012674	0.0793325
AT2G40930:I007	-	AT2G40930	-	UBP5	2:17076311-17082528	17079399	17079477	79	3.38777	0.000319715	0.0454328	0.229159
AT5G08440:I002	-	AT5G08440	-	AT5G08440	5:2720626-2727180	2721611	2721804	194	3.38775	0.000302151	0.0437378	0.0531704
AT2G07690:I014	-	AT2G07690	-	MCM5	2:3523163-3527460	3526401	3526471	71	3.3877	0.000302011	0.0437378	0.108314
AT3G60350:I007	-	AT3G60350	-	ARABIDILLO-2	3:22306488-22311244	22308598	22308911	314	3.38769	0.000330344	0.0463623	0.0921986
AT5G17020:I005	-	AT5G17020	-	XPO1A	5:5594632-5602969	5596253	5596323	71	3.3876	0.000325089	0.0459438	0.0709716
AT1G55325:I015	-	AT1G55325	-	GCT	1:20637340-20648434	20640344	20640587	244	3.38747	0.000319387	0.0454328	0.118467
AT1G21160:I005	-	AT1G21160	-	AT1G21160	1:7407955-7412857	7409440	7409563	124	3.38743	0.000330132	0.0463623	0.0692488
AT1G05230:E011	IR	AT1G05230	-	HDG2	1:1512762-1518900	1514525	1514589	65	3.31384	3.99447e-11	9.31326e-08	0.309873
AT1G32750:I002	-	AT1G32750	-	HAF01	1:11846247-11856765	11848067	11848146	80	3.30087	8.25178e-06	0.00284591	0.0992017
AT4G00800:I015	-	AT4G00800	-	SETH5	4:336804-345785	342912	342985	74	3.27763	3.8374e-09	5.23204e-06	0.252067
AT5G16280:I028	-	AT5G16280	-	AT5G16280	5:5323058-5331711	5329736	5329841	106	3.10288	5.95568e-05	0.0132064	0.134839
AT3G14010:E020	IR*	AT3G14010	-	CID4	3:4636063-4641149	4638939	4639006	68	3.10272	5.09166e-05	0.0116489	0.126667
AT5G67570:E004	IR	AT5G67570	-	DG1	5:26952322-26955543	26952924	26953004	81	3.07338	2.3908e-06	0.00115923	0.288645
AT5G01010:I018	-	AT5G01010	-	AT5G01010	5:1251-5043	4259	4334	76	3.01444	8.31599e-09	9.87099e-06	0.0773177
AT4G02120:E019	IR	AT4G02120	-	AT4G02120	4:940721-944354	941571	941644	74	2.99377	4.63066e-18	3.59389e-14	0.299187
AT5G18590:I006	-	AT5G18590	-	AT5G18590	5:6178354-6182761	6180143	6180208	66	2.95373	0.0001746	0.029214	0.104038
AT2G35780:E009	IR	AT2G35780	-	scpl26	2:15037579-15040298	15039330	15039401	72	2.93401	1.92442e-06	0.000975693	0.0750347
AT3G56160:I009	-	AT3G56160	-	AT3G56160	3:20837348-20841758	20838850	20839033	184	2.92548	3.57344e-09	5.00748e-06	0.0702675
AT1G18360:I006	-	AT1G18360	-	AT1G18360	1:6316695-6319427	6318075	6318157	83	2.91256	1.67878e-05	0.00485326	0.0935849
AT5G49840:I018	-	AT5G49840	-	AT5G49840	5:20255143-20259494	20258435	20258518	84	2.91242	1.51213e-05	0.00451375	0.0947479
AT5G18420:I007	-	AT5G18420	-	AT5G18420	5:6105283-6109501	6106501	6106575	75	2.91213	1.67636e-05	0.00485326	0.106195
AT4G10060:E008	IR	AT4G10060	-	AT4G10060	4:6288821-6295402	6291163	6291265	103	2.88962	1.74623e-06	0.000910908	0.0740009
AT1G06820:I011	-	AT1G06820	-	CRTISO	1:2092766-2096839	2094968	2095068	101	2.88929	1.54535e-06	0.000824954	0.0674143
AT3G50790:I012	-	AT3G50790	-	AT3G50790	3:18879754-18881982	18881480	18881556	77	2.88887	3.0329e-06	0.00135399	0.0598321
AT4G08540:I003	-	AT4G08540	AT4G08545	AT4G08540	4:5433560-5437286	5433999	5434065	67	2.87292	0.000305684	0.0439341	0.123482
AT3G62370:I004	-	AT3G62370	-	AT3G62370	3:23080718-23083409	23081565	23081633	69	2.87277	0.000305286	0.0439341	0.125311
AT4G26870:I002	-	AT4G26870	-	AT4G26870	4:13505291-13507870	13506039	13506110	72	2.8544	4.26072e-05	0.0101387	0.0593535
AT4G08690:I006	-	AT4G08690	-	AT4G08690	4:5551315-5553216	5552582	5552647	66	2.85435	2.39199e-05	0.00652262	0.101074
AT5G13980:I016	-	AT5G13980	-	AT5G13980	5:4508406-4514666	4511681	4511759	79	2.85409	3.27569e-05	0.00840962	0.055122
AT1G80770:E004	IR*	AT1G80770	-	PDE318	1:30355025-30357988	30355354	30355423	70	2.78431	2.505e-12	9.0264e-09	0.291184
AT5G51730:E013	IR	AT5G51730	-	AT5G51730	5:21011388-21013867	21012469	21012541	73	2.67889	1.65797e-06	0.000875808	0.230396
AT1G06130:I013	-	AT1G06130	-	GLX2-4	1:1857757-1860938	1860166	1860586	421	2.59568	0.000238498	0.0368499	0.0579044
AT4G04750:I016	-	AT4G04750	-	AT4G04750	4:2417706-2423036	2421171	2421245	75	2.59557	0.000237811	0.0368067	0.0636364
AT2G46180:I005	-	AT2G46180	-	GC4	2:18967269-18971409	18968455	18968537	83	2.59549	0.000246847	0.0379077	0.115961
AT2G31450:E006	IR*	AT2G31450	AT2G31440	ATNTH1	2:13401132-13404222	13401674	13401784	111	2.59215	2.90017e-06	0.00132355	0.238776
AT3G27925:I006	-	AT3G27925	-	DEG1	3:10365652-10369013	10367198	10367315	118	2.57139	1.29431e-11	3.52942e-08	0.0527423
AT4G10060:I006	-	AT4G10060	-	AT4G10060	4:6288821-6295402	6291323	6291397	75	2.53797	6.07193e-05	0.0133874	0.0709595
AT1G21630:I013	-	AT1G21630	-	AT1G21630	1:7581008-7588187	7585450	7585520	71	2.50226	2.36897e-07	0.000167143	0.132692
AT3G16340:E007	IR	AT3G16340	-	ABCG29	3:5539383-5546528	5540953	5541029	77	2.50176	6.88806e-08	6.09617e-05	0.511111
AT3G09410:E003	IR	AT3G09410	AT3G09405	AT3G09410	3:2897638-2901055	2898351	2898436	86	2.49069	2.48978e-06	0.00118492	0.15971
AT2G16790:E010	IR*	AT2G16790	-	AT2G16790	2:7283928-7285345	7284811	7284882	72	2.47989	0.000138891	0.0246711	0.0707613
AT3G14120:I019	-	AT3G14120	-	AT3G14120	3:4677699-4685666	4683273	4683513	241	2.41997	0.000244457	0.0375979	0.119266
AT5G25040:E012	IR*	AT5G25040	-	AT5G25040	5:8621896-8624607	8622552	8622625	74	2.41947	0.000165166	0.0280543	0.190936
AT5G24740:E010	IR	AT5G24740	-	AT5G24740	5:8469711-8489867	8471622	8471732	111	2.40218	3.91498e-05	0.00951802	0.227778
AT1G02100:I001	-	AT1G02100	-	SBI1	1:389812-392816	389944	390036	93	2.40216	3.70794e-05	0.00910241	0.131273
AT5G37290:E012	IR	AT5G37290	-	AT5G37290	5:14762341-14764410	14763834	14763914	81	2.39033	1.19913e-05	0.00381655	0.115836
AT1G01710:I005	-	AT1G01710	AT1G01715	AT1G01710	1:262828-267771	263573	263644	72	2.38142	4.04712e-06	0.00173021	0.162162
AT1G05200:I005	-	AT1G05200	-	GLR3.4	1:1504942-1509152	1507451	1507528	78	2.35068	9.29108e-05	0.0185502	0.114369
AT1G63800:I003	-	AT1G63800	-	UBC5	1:23667571-23669224	23668227	23668310	84	2.3506	9.33231e-05	0.0185715	0.300126
AT1G49180:E020	IR*	AT1G49180	-	AT1G49180	1:18184601-18187569	18186675	18186745	71	2.35037	6.60556e-05	0.0143325	0.307658
AT2G36290:I001	-	AT2G36290	-	AT2G36290	2:15208498-15211034	15209173	15209248	76	2.34102	9.43508e-07	0.000528857	0.0551974
AT5G53460:I016	-	AT5G53460	-	GLT1	5:21700187-21710296	21703468	21703554	87	2.31	1.11476e-07	8.9637e-05	0.0500036
AT1G49670:I009	-	AT1G49670	-	NQR	1:18380804-18386146	18383213	18383299	87	2.30971	1.20313e-07	9.26627e-05	0.126098
AT4G32850:E012	IR	AT4G32850	-	nPAP	4:15849711-15855194	15851793	15851873	81	2.3046	1.41003e-05	0.00429801	0.103697
AT2G32880:E009	IR	AT2G32880	-	AT2G32880	2:13948733-13950745	13950167	13950257	91	2.3042	7.58081e-06	0.00266501	0.0904741
AT3G06670:I003	-	AT3G06670	-	AT3G06670	3:2105398-2113698	2106771	2106842	72	2.29669	0.000110278	0.0209932	0.0812159
AT1G64150:I007	-	AT1G64150	-	AT1G64150	1:23808835-23812727	23811199	23811276	78	2.26463	5.73923e-15	3.04765e-11	0.146386
AT1G22970:E003	IR*	AT1G22970	-	AT1G22970	1:8130716-8132208	8131864	8131945	82	2.24092	0.000200127	0.0321523	0.167368
AT5G14220:E019	IR	AT5G14220	-	HEMG2	5:4582640-4587653	4585805	4585973	169	2.23227	1.11942e-07	8.9637e-05	0.102875
AT1G02100:E008	IR*	AT1G02100	-	SBI1	1:389812-392816	390865	391002	138	2.21201	2.01624e-06	0.00100706	0.179402
AT4G00800:I016	-	AT4G00800	-	SETH5	4:336804-345785	343144	343209	66	2.20765	9.03314e-12	2.53164e-08	0.558616
AT3G63190:I015	-	AT3G63190	-	RRF	3:23342550-23344801	23344476	23344552	77	2.19051	6.76959e-22	9.7573e-18	0.0935079
AT2G03150:E019	IR	AT2G03150	-	emb1579	2:951888-959238	955153	955367	215	2.18318	0.000368742	0.049775	0.0505706
AT1G62640:I005	-	AT1G62640	-	KAS III	1:23192146-23195103	23193509	23193589	81	2.17836	3.02576e-06	0.00135399	0.083089
AT1G60270:E027	IR*	AT1G60270	-	BGLU6	1:22221516-22224409	22224062	22224128	67	2.1657	4.50703e-10	7.70733e-07	0.497585
AT4G10770:E010	IR	AT4G10770	-	OPT7	4:6628392-6632676	6631649	6631722	74	2.16491	9.60626e-09	1.10138e-05	0.281127
AT1G09490:I002	-	AT1G09490	-	AT1G09490	1:3063936-3065949	3064875	3064955	81	2.1599	1.2444e-05	0.0039113	0.118727
AT1G05160:E008	IR	AT1G05160	-	CYP88A3	1:1487378-1490947	1488480	1488560	81	2.15597	0.000129124	0.0234314	0.254067
AT1G19450:I005	-	AT1G19450	-	AT1G19450	1:6731411-6735024	6732510	6732574	65	2.12752	9.65471e-08	8.11752e-05	0.051211
AT1G03310:I002	-	AT1G03310	-	DBE1	1:813413-816812	813605	813928	324	2.11982	4.46407e-07	0.000285062	0.125
AT1G79950:I015	-	AT1G79950	-	AT1G79950	1:30073580-30079537	30077479	30077541	63	2.1106	6.17471e-07	0.00037757	0.515997
AT2G42160:I001	-	AT2G42160	-	BRIZ1	2:17574641-17577508	17575002	17575074	73	2.10419	0.00019782	0.0320297	0.229638
AT4G37070:I003	-	AT4G37070	-	PLP1	4:17464594-17467186	17465347	17465414	68	2.10415	0.000207078	0.0330063	0.0849427
AT1G38065:I005	-	AT1G38065	-	AT1G38065	1:14289533-14292098	14291286	14291370	85	2.09065	0.00011082	0.021017	0.112747
AT4G02120:I006	-	AT4G02120	-	AT4G02120	4:940721-944354	941702	941798	97	2.09059	9.0436e-05	0.0183961	0.0571633
AT1G06560:E004	IR	AT1G06560	-	AT1G06560	1:2007602-2012006	2007899	2008185	287	2.08993	2.71986e-06	0.00127045	0.280465
AT5G14970:I001	-	AT5G14970	-	AT5G14970	5:4847247-4849053	4847802	4847867	66	2.07845	3.9777e-12	1.25414e-08	0.0512155
AT1G09140:E016	IR	AT1G09140	-	SR30	1:2942538-2945978	2945303	2945381	79	2.07746	2.19989e-07	0.00015968	0.0798682
AT5G44530:I009	-	AT5G44530	-	AT5G44530	5:17937622-17941292	17940350	17940420	71	2.06572	6.00871e-06	0.00237144	0.224417
AT3G57470:E011	IR*	AT3G57470	-	AT3G57470	3:21269149-21276061	21269856	21269935	80	2.06568	3.62959e-06	0.00157846	0.134307
AT5G25490:E008	IR	AT5G25490	-	AT5G25490	5:8876163-8877906	8877375	8877559	185	2.05062	0.000358747	0.0488786	0.2
AT4G07990:E004	IR	AT4G07990	-	AT4G07990	4:4824624-4829608	4825724	4825813	90	2.04428	0.000153802	0.026526	0.0822023
AT2G21520:E005	IR*	AT2G21520	-	AT2G21520	2:9215519-9219236	9215990	9216207	218	2.03928	6.16859e-05	0.0135299	0.0635106
AT5G47820:I004	-	AT5G47820	-	FRA1	5:19366133-19372815	19368101	19368189	89	2.0352	2.15502e-05	0.00597331	0.12805
AT1G44910:E033	IR	AT1G44910	-	PRP40A	1:16975604-16982965	16982633	16982707	75	2.0237	1.63333e-07	0.00012298	0.297756
AT2G23420:E023	IR	AT2G23420	-	NAPRT2	2:9971603-9975210	9974754	9974831	78	2.019	1.44318e-09	2.1413e-06	0.125391
AT2G36810:E043	IR	AT2G36810	AT2G36800	AT2G36810	2:15423302-15439655	15434938	15435443	506	2.01648	3.10937e-10	5.70394e-07	0.297002
AT1G21590:I005	-	AT1G21590	-	AT1G21590	1:7566229-7570014	7567765	7567843	79	1.99772	1.4343e-05	0.00433269	0.0976421
AT1G75340:I004	-	AT1G75340	-	AT1G75340	1:28268968-28271965	28269857	28269962	106	1.99761	1.6388e-05	0.00479811	0.137845
AT4G02120:E023	IR	AT4G02120	-	AT4G02120	4:940721-944354	942013	942081	69	1.92614	3.93145e-05	0.00953509	0.131727
AT4G30720:I004	-	AT4G30720	-	PDE327	4:14971833-14975528	14972971	14973048	78	1.9179	0.000132337	0.0238855	0.102966
AT1G68890:I031	-	AT1G68890	-	PHYLLO	1:25896854-25906714	25905720	25905792	73	1.91747	0.000137054	0.0244513	0.120421
AT3G23490:I004	-	AT3G23490	-	CYN	3:8423011-8424652	8424077	8424143	67	1.91174	3.51186e-12	1.18108e-08	0.0764214
AT5G12840:I007	-	AT5G12840	-	NF-YA1	5:4050691-4053669	4052332	4052684	353	1.90754	0.000236733	0.036746	0.0879382
AT2G19540:E007	IR	AT2G19540	-	AT2G19540	2:8461748-8464534	8462409	8462487	79	1.89496	3.50346e-11	8.41615e-08	0.189107
AT5G06160:E012	ES	AT5G06160	-	ATO	5:1862323-1866437	1865988	1866033	46	1.88896	4.81346e-05	0.0110431	0.172973
AT4G28910:E006	IR*	AT4G28910	-	NINJA	4:14264016-14266786	14264716	14264788	73	1.87638	0.000135328	0.0242518	0.100842
AT5G18400:I007	-	AT5G18400	-	AT5G18400	5:6092682-6095080	6094181	6094424	244	1.86482	2.92245e-05	0.00757988	0.0618899
AT1G70940:E007	IR	AT1G70940	-	PIN3	1:26742940-26746469	26745540	26745624	85	1.86473	3.63421e-05	0.00896504	0.055021
AT1G74530:E005	IR	AT1G74530	-	AT1G74530	1:28009465-28012634	28009831	28009898	68	1.86057	0.000305289	0.0439341	0.0944623
AT5G24380:I003	-	AT5G24380	-	YSL2	5:8323895-8326705	8325022	8325107	86	1.85673	8.32353e-06	0.00285644	0.0795833
AT4G33000:I012	-	AT4G33000	-	CBL10	4:15924349-15926740	15925891	15925959	69	1.84415	5.65316e-05	0.0126749	0.0910308
AT1G24793:I010	-	AT1G24793	-	LpxC1	1:8767562-8769438	8768837	8768902	66	1.84399	3.35741e-05	0.00851111	0.0776486
AT1G25054:I005	-	AT1G25054	-	LpxC3	1:8804489-8806361	8805745	8805810	66	1.84399	3.35741e-05	0.00851111	0.0776486
AT1G25145:I006	-	AT1G25145	-	LpxC4	1:8818866-8820736	8820123	8820188	66	1.84399	3.35741e-05	0.00851111	0.0776486
AT1G25210:I007	-	AT1G25210	-	LpxC5	1:8833245-8835235	8834501	8834566	66	1.84399	3.35741e-05	0.00851111	0.0776486
AT1G07110:I016	-	AT1G07110	-	F2KP	1:2178022-2184193	2181457	2181528	72	1.83591	3.61234e-06	0.00157776	0.0756258
AT5G65685:E006	IR	AT5G65685	-	AT5G65685	5:26273132-26275919	26274059	26274149	91	1.8102	8.7303e-11	1.80953e-07	0.217479
AT1G03210:E003	IR	AT1G03210	-	AT1G03210	1:782904-784346	783176	783317	142	1.80418	5.78365e-13	2.33414e-09	0.499775
AT3G14930:I001	-	AT3G14930	-	HEME1	3:5020461-5023146	5020698	5020779	82	1.7899	0.000284961	0.0419627	0.247944
AT3G43540:E003	IR	AT3G43540	-	AT3G43540	3:15430660-15433355	15431018	15431094	77	1.76847	1.33976e-13	5.87713e-10	0.33027
AT2G23430:I002	-	AT2G23430	-	ICK1	2:9976590-9978090	9977469	9977586	118	1.76469	6.37241e-05	0.0138863	0.0722366
AT1G35580:I004	-	AT1G35580	-	CINV1	1:13122082-13125333	13124371	13124442	72	1.75869	2.49112e-05	0.00664919	0.0622072
AT1G79950:I014	-	AT1G79950	-	AT1G79950	1:30073580-30079537	30077207	30077424	218	1.75827	4.53044e-11	1.01576e-07	0.419048
AT3G23080:E004	IR	AT3G23080	-	AT3G23080	3:8207287-8209329	8208309	8208367	59	1.75234	4.04135e-09	5.43664e-06	0.200256
AT5G42620:E003	IR	AT5G42620	-	AT5G42620	5:17066197-17071963	17066693	17067007	315	1.74234	7.39442e-06	0.00262695	0.116686
AT1G18440:E006	IR*	AT1G18440	-	AT1G18440	1:6345974-6347918	6346777	6346889	113	1.71795	0.000195566	0.0318764	0.0797599
AT3G49140:I010	-	AT3G49140	-	AT3G49140	3:18211846-18215743	18214399	18214742	344	1.70644	1.23938e-05	0.00390902	0.215941
AT1G24880:I007	-	AT1G24880	AT1G24825	LpxC2	1:8775901-8783775	8783216	8783281	66	1.69899	0.000107379	0.0205576	0.0776486
AT3G59660:E003	IR	AT3G59660	-	AT3G59660	3:22034171-22038709	22034697	22034783	87	1.69347	1.05389e-05	0.00341733	0.125344
AT3G44990:E005	IR	AT3G44990	-	XTH31	3:16446935-16448844	16448138	16448476	339	1.68961	2.25612e-10	4.21535e-07	0.0522615
AT1G60940:I004	-	AT1G60940	-	SNRK2.10	1:22439063-22442221	22440690	22440834	145	1.68387	5.99651e-07	0.000371173	0.100895
AT1G66980:E016	IR*	AT1G66980	-	SNC4	1:24997212-25002239	25000382	25000468	87	1.67416	5.34401e-06	0.00216538	0.225974
AT3G27470:E011	IR	AT3G27470	-	AT3G27470	3:10162960-10167598	10164525	10164603	79	1.67408	7.19401e-06	0.00257387	0.222127
AT4G28880:I010	-	AT4G28880	-	ckl3	4:14251039-14254978	14252732	14252857	126	1.63461	0.000218524	0.0345036	0.0599527
AT4G23460:E008	IR	AT4G23460	-	AT4G23460	4:12243671-12249018	12246149	12246222	74	1.63072	3.26407e-07	0.000216661	0.248504
AT1G19720:I002	-	AT1G19720	-	AT1G19720	1:6819564-6822711	6819819	6819897	79	1.62432	6.14669e-08	5.48818e-05	0.300366
AT1G62800:E013	IR*	AT1G62800	-	ASP4	1:23253703-23257546	23256702	23256952	251	1.61361	2.34024e-06	0.00114066	0.161341
AT3G56160:E007	IR	AT3G56160	-	AT3G56160	3:20837348-20841758	20837992	20838066	75	1.58274	3.48393e-21	4.0906e-17	0.432388
AT3G24740:E005	IR*	AT3G24740	-	AT3G24740	3:9031059-9033995	9031271	9031846	576	1.56809	2.64992e-05	0.00697788	0.104988
AT2G28930:I002	-	AT2G28930	-	PK1B	2:12424303-12426674	12424603	12425032	430	1.56135	0.00026668	0.0400485	0.588509
AT1G79790:I006	-	AT1G79790	-	FHY1	1:30016881-30018234	30017906	30017971	66	1.55463	2.73575e-07	0.000184014	0.195767
AT3G05600:E002	IR	AT3G05600	-	AT3G05600	3:1623244-1624852	1623753	1623819	67	1.54878	2.40132e-06	0.00115923	0.188178
AT4G18020:I001	-	AT4G18020	-	APRR2	4:10002846-10007636	10003915	10004023	109	1.54498	7.15571e-06	0.00256928	0.100675
AT2G04690:E004	IR	AT2G04690	-	AT2G04690	2:1644456-1646443	1644804	1645354	551	1.52413	2.73326e-07	0.000184014	0.0648346
AT4G33000:E018	IR*	AT4G33000	-	CBL10	4:15924349-15926740	15925766	15925837	72	1.52358	9.41819e-06	0.00315225	0.181246
AT5G41790:E006	IR	AT5G41790	-	CIP1	5:16725753-16732847	16732407	16732486	80	1.50416	1.82098e-06	0.000927907	0.0989954
AT3G15160:E017	IR	AT3G15160	-	AT3G15160	3:5104367-5108509	5107382	5107446	65	1.50408	4.45716e-07	0.000285062	0.329477
AT2G41310:I006	-	AT2G41310	-	RR3	2:17221785-17224985	17223077	17223211	135	1.5037	0.000192165	0.0315301	0.0614145
AT5G17530:E025	IR	AT5G17530	-	AT5G17530	5:5777469-5782150	5781681	5781752	72	1.48641	8.19329e-09	9.84112e-06	0.249559
AT4G34500:I007	-	AT4G34500	-	AT4G34500	4:16487703-16491054	16489207	16490256	1050	1.48528	9.68111e-05	0.0190323	0.0779221
AT2G38040:I012	-	AT2G38040	-	CAC3	2:15917032-15921170	15920772	15920847	76	1.4793	0.00016626	0.0281453	0.0970359
AT2G30170:E008	IR*	AT2G30170	-	PBCP	2:12879663-12881587	12880351	12880427	77	1.47818	2.89912e-06	0.00132355	0.112854
AT5G58140:I016	-	AT5G58140	-	PHOT2	5:23523825-23533111	23527652	23527726	75	1.47759	5.874e-08	5.30152e-05	0.0549832
AT3G61080:E008	IR	AT3G61080	-	AT3G61080	3:22607130-22609099	22608072	22608165	94	1.47229	0.000192365	0.0315301	0.0968844
AT2G43560:I004	-	AT2G43560	-	AT2G43560	2:18073859-18075498	18074579	18074647	69	1.4543	5.22449e-14	2.396e-10	0.065945
AT2G43560:I003	-	AT2G43560	-	AT2G43560	2:18073859-18075498	18074402	18074528	127	1.45334	4.2182e-21	4.25591e-17	0.0571196
AT3G13445:E010	IR	AT3G13445	-	TBP1	3:4379793-4382224	4381382	4381486	105	1.45297	4.78812e-06	0.00196379	0.188423
AT5G36170:E012	IR	AT5G36170	-	HCF109	5:14235746-14238082	14237265	14237340	76	1.44928	8.78815e-11	1.80953e-07	0.217311
AT4G34140:E034	IR*	AT4G34140	-	AT4G34140	4:16350452-16354557	16352086	16352341	256	1.44895	0.000185664	0.0307088	0.297929
AT1G62600:E005	IR*	AT1G62600	-	AT1G62600	1:23179461-23181519	23180253	23180329	77	1.4363	0.0001557	0.0268074	0.246229
AT5G21430:I001	-	AT5G21430	-	NdhU	5:7222160-7223686	7222562	7222673	112	1.43574	1.40222e-08	1.53778e-05	0.282492
AT3G62750:E026	IR	AT3G62750	-	BGLU8	3:23214247-23217109	23216084	23216168	85	1.43328	1.25009e-09	1.97073e-06	0.122323
AT4G02120:E044	IR*	AT4G02120	-	AT4G02120	4:940721-944354	943497	943578	82	1.42436	2.71893e-06	0.00127045	0.0719864
AT5G59840:I005	-	AT5G59840	-	AT5G59840	5:24107215-24109524	24108110	24108197	88	1.41417	8.00082e-11	1.71752e-07	0.167842
AT2G04790:E010	IR	AT2G04790	-	AT2G04790	2:1679307-1680592	1680177	1680268	92	1.39453	1.12948e-06	0.000622722	0.15828
AT1G02145:E017	IR	AT1G02145	-	ALG12	1:404600-408619	406519	406720	202	1.3945	3.81282e-05	0.00929205	0.133995
AT2G46550:I003	-	AT2G46550	-	AT2G46550	2:19111961-19114227	19113473	19113991	519	1.37561	0.00013491	0.0242199	0.0801948
AT1G52510:I011	-	AT1G52510	-	AT1G52510	1:19561510-19565272	19564837	19564981	145	1.35635	3.55794e-10	6.41026e-07	0.0642027
AT5G67385:E011	IR	AT5G67385	-	AT5G67385	5:26883663-26887430	26884983	26885084	102	1.34216	6.39321e-06	0.00244332	0.0640814
AT5G22640:E015	IR	AT5G22640	-	emb1211	5:7529292-7533875	7531024	7531244	221	1.31685	3.22639e-08	3.13003e-05	0.065298
AT5G49740:I004	-	AT5G49740	-	FRO7	5:20205269-20208786	20206706	20206785	80	1.31439	2.10388e-06	0.00103546	0.0716289
AT4G27860:E016	IR	AT4G27860	-	MEB1	4:13873708-13876528	13875725	13875793	69	1.30781	0.000312459	0.0447166	0.143575
AT2G30170:E012	IR*	AT2G30170	-	PBCP	2:12879663-12881587	12880689	12880777	89	1.30732	1.40981e-06	0.000762915	0.096978
AT4G12030:E008	IR*	AT4G12030	-	BAT5	4:7210689-7213376	7211261	7211355	95	1.29732	0.000145445	0.0253968	0.0521035
AT2G25760:E018	IR	AT2G25760	-	AT2G25760	2:10984190-10989117	10987425	10987574	150	1.29387	1.15105e-05	0.00369855	0.0649689
AT3G52120:I001	-	AT3G52120	-	AT3G52120	3:19328692-19331970	19328803	19329205	403	1.29335	7.51202e-07	0.000445834	0.0773024
AT3G45190:E019	IR	AT3G45190	-	AT3G45190	3:16541607-16548396	16547232	16547518	287	1.29163	2.32135e-06	0.00113694	0.158204
AT5G61140:E048	IR	AT5G61140	-	AT5G61140	5:24589906-24603602	24601245	24602234	990	1.29015	1.3273e-07	0.000101452	0.0789855
AT5G22860:E017	IR*	AT5G22860	-	AT5G22860	5:7638663-7643255	7641126	7641342	217	1.28274	2.65632e-05	0.00697788	0.313095
AT4G05090:E006	IR*	AT4G05090	-	AT4G05090	4:2609066-2611762	2609719	2609782	64	1.27076	4.0212e-05	0.0097061	0.208485
AT3G51950:E018	IR*	AT3G51950	-	AT3G51950	3:19277594-19281393	19281044	19281139	96	1.26577	6.48846e-09	8.28667e-06	0.293376
AT1G34418:E003	IR*	AT1G34418	-	AT1G34418	1:12582099-12582829	12582385	12582468	84	1.25977	5.72584e-06	0.00228341	0.0905232
AT4G27830:E009	IR	AT4G27830	-	BGLU10	4:13861649-13864659	13863016	13863084	69	1.25622	0.000318633	0.0454328	0.138203
AT1G50410:E023	IR	AT1G50410	-	AT1G50410	1:18672132-18677652	18676870	18676967	98	1.24954	6.76716e-06	0.00248279	0.305763
AT5G49730:I015	-	AT5G49730	-	FRO6	5:20201037-20204595	20203977	20204064	88	1.24953	4.8099e-05	0.0110431	0.0691568
AT3G58140:I009	-	AT3G58140	-	AT3G58140	3:21529731-21532572	21531515	21531599	85	1.24947	6.73232e-05	0.0145762	0.0679044
AT3G06380:E009	IR	AT3G06380	-	TLP9	3:1936050-1938257	1937472	1937562	91	1.24377	0.000137168	0.0244513	0.135046
AT4G10060:E015	IR	AT4G10060	-	AT4G10060	4:6288821-6295402	6291813	6291873	61	1.23886	1.19743e-07	9.26627e-05	0.272922
AT5G18230:E011	IR	AT5G18230	-	AT5G18230	5:6021379-6027299	6024547	6024615	69	1.22686	2.55113e-06	0.00120842	0.13095
AT5G43500:E004	Alt5ss	AT5G43500	-	ARP9	5:17469490-17473619	17469892	17469993	102	1.20548	8.80752e-06	0.00299201	0.446078
AT4G17910:E024	IR	AT4G17910	-	AT4G17910	4:9951032-9954236	9953669	9953731	63	1.20371	2.05311e-06	0.00102042	0.584392
AT3G14010:E026	IR	AT3G14010	-	CID4	3:4636063-4641149	4639398	4639678	281	1.19671	0.000198729	0.0320297	0.0526882
AT2G32640:E011	IR	AT2G32640	-	AT2G32640	2:13846903-13850998	13848677	13848756	80	1.19648	0.000211427	0.0335404	0.181653
AT3G16220:E013	IR*	AT3G16220	-	AT3G16220	3:5497384-5499474	5498429	5498501	73	1.19627	2.9322e-05	0.00758567	0.203315
AT3G55630:I015	-	AT3G55630	-	DFD	3:20636607-20639492	20638203	20638282	80	1.18334	2.99611e-06	0.00134951	0.0655577
AT2G26540:E010	IR*	AT2G26540	-	HEMD	2:11287308-11290411	11288428	11288718	291	1.17244	3.49144e-05	0.00870382	0.0598624
AT2G22980:E017	IR	AT2G22980	-	SCPL13	2:9778759-9783310	9780268	9780350	83	1.16135	0.000358222	0.0488786	0.19964
AT4G13200:E005	IR*	AT4G13200	-	AT4G13200	4:7668067-7669250	7668883	7668973	91	1.15225	5.83907e-05	0.0129764	0.0504531
AT2G30170:E006	IR*	AT2G30170	-	PBCP	2:12879663-12881587	12880157	12880226	70	1.1469	3.93628e-10	6.84737e-07	0.234088
AT1G53780:I016	-	AT1G53780	AT1G53785	AT1G53780	1:20073989-20079022	20077317	20077441	125	1.14193	5.77803e-05	0.0128975	0.152427
AT3G16220:E008	IR*	AT3G16220	-	AT3G16220	3:5497384-5499474	5498078	5498154	77	1.12579	0.000164599	0.0280524	0.170233
AT4G02120:E025	IR	AT4G02120	-	AT4G02120	4:940721-944354	942133	942202	70	1.12133	4.28188e-08	4.07562e-05	0.366182
AT5G32450:I005	-	AT5G32450	-	AT5G32450	5:12079528-12081647	12080298	12080369	72	1.11539	9.6624e-05	0.0190323	0.0762111
AT1G35780:E008	IR	AT1G35780	-	AT1G35780	1:13277193-13280387	13278597	13279492	896	1.11085	2.30768e-07	0.000165129	0.0568147
AT3G54480:E008	IR*	AT3G54480	-	SKIP5	3:20170631-20173530	20171494	20172402	909	1.10547	1.16985e-07	9.14966e-05	0.0659313
AT3G56160:E021	IR*	AT3G56160	-	AT3G56160	3:20837348-20841758	20839489	20839733	245	1.10442	1.15427e-07	9.09837e-05	0.143855
AT2G22990:E006	IR	AT2G22990	-	SNG1	2:9786087-9790335	9786512	9786582	71	1.10031	3.24217e-09	4.60726e-06	0.0670974
AT1G25550:E007	IR*	AT1G25550	-	AT1G25550	1:8976326-8978369	8977600	8977684	85	1.08854	9.03397e-05	0.0183961	0.107331
AT3G50240:E005	IR	AT3G50240	-	KICP-02	3:18623226-18629111	18623776	18623870	95	1.06227	9.47816e-05	0.0187602	0.163902
AT1G67840:E013	IR	AT1G67840	-	CSK	1:25434019-25437123	25435374	25435475	102	1.05599	0.000258425	0.0392083	0.0509613
AT3G52120:E012	IR	AT3G52120	-	AT3G52120	3:19328692-19331970	19331348	19331454	107	1.026	3.59908e-05	0.008922	0.140752
AT4G16765:E020	IR*	AT4G16765	-	AT4G16765	4:9429483-9432916	9431124	9431428	305	1.02295	8.26462e-06	0.00284591	0.243506
AT3G62750:E023	IR*	AT3G62750	-	BGLU8	3:23214247-23217109	23215790	23215853	64	1.01369	1.93717e-08	2.05736e-05	0.251269
AT4G35890:E012	IR	AT4G35890	-	LARP1c	4:16997091-17000896	16999321	16999831	511	0.998915	3.83012e-08	3.68034e-05	0.0500781
AT3G17100:E002	IR	AT3G17100	-	AT3G17100	3:5831136-5832733	5831384	5831465	82	0.997455	6.24877e-06	0.00241557	0.150725
AT5G42765:E007	IR*	AT5G42765	-	AT5G42765	5:17150238-17151681	17151343	17151433	91	0.984087	0.000137749	0.0245115	0.0830248
AT4G30760:E004	IR	AT4G30760	-	AT4G30760	4:14982359-14983494	14982601	14982668	68	0.976053	2.11119e-05	0.00586794	0.280788
AT3G62750:E029	IR*	AT3G62750	-	BGLU8	3:23214247-23217109	23216195	23216267	73	0.971769	1.93243e-05	0.00543092	0.103315
AT1G02960:E010	IR*	AT1G02960	-	AT1G02960	1:666762-669925	667465	667540	76	0.962804	0.000198654	0.0320297	0.444167
AT4G02120:E035	IR*	AT4G02120	-	AT4G02120	4:940721-944354	942673	942737	65	0.953652	1.05353e-05	0.00341733	0.103385
AT3G55170:E005	IR	AT3G55170	-	AT3G55170	3:20452910-20454530	20453211	20453278	68	0.952784	9.06576e-05	0.018404	0.0806872
AT1G51110:I004	-	AT1G51110	-	AT1G51110	1:18935301-18937686	18935983	18936082	100	0.951607	1.12937e-06	0.000622722	0.0739694
AT3G29185:E013	IR	AT3G29185	-	AT3G29185	3:11154903-11157293	11156305	11156793	489	0.947075	7.7474e-07	0.000457115	0.0676982
AT2G24280:E019	IR	AT2G24280	-	AT2G24280	2:10332483-10337170	10336576	10336646	71	0.928729	2.86389e-05	0.0074664	0.0865176
AT4G38240:E005	IR	AT4G38240	-	CGL1	4:17931570-17935325	17931922	17931995	74	0.926239	0.000318874	0.0454328	0.287458
AT3G04610:E019	IR	AT3G04610	-	FLK	3:1250526-1254984	1254283	1254768	486	0.925976	1.27407e-09	1.97764e-06	0.177754
AT5G02940:E019	IR	AT5G02940	-	AT5G02940	5:684410-689955	686665	686747	83	0.922842	0.000162059	0.0277132	0.0673339
AT1G04350:E006	IR	AT1G04350	-	AT1G04350	1:1164910-1167135	1165802	1165872	71	0.906436	2.61641e-05	0.00692861	0.207794
AT5G17670:E006	IR*	AT5G17670	-	AT5G17670	5:5820969-5822807	5821199	5821423	225	0.898012	1.39314e-09	2.12969e-06	0.1138
AT3G50660:E003	IR	AT3G50660	-	DWF4	3:18813949-18817405	18814508	18815259	752	0.842277	4.27838e-05	0.0101568	0.0732314
AT4G24060:E003	IR	AT4G24060	-	AT4G24060	4:12503672-12505774	12503994	12504412	419	0.841036	0.000172575	0.02898	0.126524
AT2G26280:I002	-	AT2G26280	-	CID7	2:11187733-11191424	11188438	11188580	143	0.839964	1.04705e-10	2.11282e-07	0.211066
AT1G28580:E006	IR	AT1G28580	-	AT1G28580	1:10044337-10046552	10045847	10046108	262	0.804846	7.78568e-06	0.00272753	0.129039
AT1G02100:E020	IR	AT1G02100	-	SBI1	1:389812-392816	392496	392575	80	0.802154	1.77067e-05	0.0050753	0.21216
AT1G76520:E003	IR*	AT1G76520	-	AT1G76520	1:28714765-28717910	28715257	28715343	87	0.786279	2.45859e-05	0.00664291	0.286743
AT3G53500:E008	IR	AT3G53500	-	RS2Z32	3:19834240-19837088	19835756	19835872	117	0.78447	1.20698e-05	0.00382946	0.0614072
AT3G63520:E010	IR	AT3G63520	-	CCD1	3:23452808-23456123	23453985	23454208	224	0.777014	3.82861e-07	0.000250833	0.0640086
AT3G14660:E003	IR	AT3G14660	-	CYP72A13	3:4924777-4927607	4925557	4925652	96	0.772615	1.60766e-08	1.74413e-05	0.17464
AT1G09160:E004	IR	AT1G09160	-	AT1G09160	1:2952597-2955745	2953075	2953162	88	0.757201	1.68465e-06	0.000885268	0.303581
AT1G72640:I004	-	AT1G72640	-	AT1G72640	1:27346156-27348256	27346920	27347084	165	0.755988	0.000358009	0.0488786	0.0764177
AT4G20480:E007	IR	AT4G20480	-	AT4G20480	4:11033849-11035877	11034897	11034968	72	0.754243	0.000278645	0.0414045	0.128223
AT4G16380:E007	IR*	AT4G16380	-	AT4G16380	4:9253851-9256237	9255189	9255294	106	0.754088	0.000159838	0.0274263	0.153513
AT5G11690:I001	-	AT5G11690	-	TIM17-3	5:3761188-3762346	3761492	3761738	247	0.751136	0.000247809	0.0379977	0.121532
AT1G48030:E008	IR*	AT1G48030	-	mtLPD1	1:17716893-17719577	17717321	17717420	100	0.745529	1.0701e-15	6.7479e-12	0.165069
AT2G32700:E027	IR	AT2G32700	-	LUH	2:13866721-13872246	13870262	13870342	81	0.729585	0.00017836	0.0295881	0.168764
AT1G52000:I003	-	AT1G52000	-	AT1G52000	1:19333066-19336176	19335485	19335556	72	0.726028	0.000210926	0.0335137	0.0672848
AT2G46800:E004	IR*	AT2G46800	-	ZAT	2:19235374-19239577	19237583	19237968	386	0.70793	0.000371839	0.0499557	0.0617925
AT4G36980:E025	IR*	AT4G36980	-	AT4G36980	4:17433574-17437217	17436691	17436815	125	0.707929	0.000371843	0.0499557	0.0982547
AT5G24735:E003	IR*	AT5G24735	-	AT5G24735	5:8468280-8469365	8468673	8469014	342	0.642276	2.65913e-08	2.65634e-05	0.177184
AT3G22210:E002	IR	AT3G22210	-	AT3G22210	3:7838784-7839467	7839249	7839335	87	0.626919	6.89801e-06	0.00252162	0.0552359
AT3G26085:E007	IR	AT3G26085	AT3G26090	AT3G26085	3:9530595-9532613	9531043	9531129	87	0.607555	1.18397e-05	0.00379222	0.215583
AT4G00560:E008	ES*	AT4G00560	-	AT4G00560	4:240660-242379	241254	241370	117	-0.618528	0.000292221	0.0427915	0.220183
AT4G34265:E005	ES*	AT4G34265	-	AT4G34265	4:16402129-16403823	16402958	16403009	52	-0.672213	9.60458e-06	0.00318765	0.0880649
AT4G38510:E018	Alt5ss*	AT4G38510	-	VAB2	4:18010812-18015173	18014903	18014959	57	-0.680735	6.98177e-05	0.0149558	0.170329
AT5G53460:E008	ES*	AT5G53460	-	GLT1	5:21700187-21710296	21701958	21702062	105	-0.721941	6.18095e-06	0.00239854	0.0633729
AT4G34265:E006	Alt5ss*	AT4G34265	-	AT4G34265	4:16402129-16403823	16403010	16403022	13	-0.759899	0.000104267	0.0200574	0.119138
AT1G04080:E022	ES*	AT1G04080	-	PRP39	1:1051290-1056827	1054285	1054385	101	-1.05539	2.26688e-07	0.000163368	0.112691
AT3G29390:E036	IR*	AT3G29390	-	RIK	3:11289479-11294786	11292829	11293315	487	-1.09762	1.46313e-05	0.00440661	0.171366
AT2G04842:E010	Alt3ss	AT2G04842	-	EMB2761	2:1698310-1701412	1700186	1700202	17	-1.26818	0.000266922	0.0400485	0.0598749
AT3G04500:E004	Alt3ss*	AT3G04500	-	AT3G04500	3:1211762-1213907	1212567	1212735	169	-1.37352	2.40182e-07	0.000168284	0.157068
AT3G58510:I005	-	AT3G58510	-	AT3G58510	3:21639978-21643795	21641519	21641905	387	-1.63525	2.02115e-08	2.10229e-05	0.0594934
AT3G56210:E006	Alt3ss	AT3G56210	-	AT3G56210	3:20852380-20855610	20853377	20853418	42	-1.94903	7.8418e-11	1.71752e-07	0.117247
AT5G43500:E005	Alt3ss	AT5G43500	-	ARP9	5:17469490-17473619	17470021	17470076	56	-2.64278	8.17541e-09	9.84112e-06	0.446078
AT2G19480:E014	ES	AT2G19480	-	NAP1;2	2:8438393-8441501	8440872	8440889	18	-3.19789	8.89853e-09	1.04396e-05	0.8125
