## Supplementary material for "Global transcriptome analysis reveals circadian control of splicing events in *Arabidopsis thaliana*": Table S10

### Sheet: spf30-1 CCEs 
													circadian RNAseq LL						atspf30-1 RNAseq LL
CCEs & SPF30 misreg.	feature	event	Gene ID	Symbol	Description	TF	SR	is.gene.rhythmic	gene_coordinates	start	end	length	BH.Q	ADJ.P	PER	Phase	rel.amp	dPSI/PIR	logFC	pvalue	bin.fdr	dPSI/PIR
AT4G30760:E004	E	IR	AT4G30760	AT4G30760	Putative endonuclease or glycosyl hydrolase	-	-	Y	4:14982359-14983494	14982601	14982668	68	0.00013853	7.83559e-07	20	21.6	0.336951	0.0874918	0.976053	2.11119e-05	0.00586794	0.280788
AT5G17670:E006	E	IR*	AT5G17670	AT5G17670	alpha/beta-Hydrolases superfamily protein	-	-	Y	5:5820969-5822807	5821199	5821423	225	0.000184154	1.18605e-06	24	22	0.878325	0.105577	0.898012	1.39314e-09	2.12969e-06	0.1138
AT3G23080:E004	E	IR	AT3G23080	AT3G23080	Polyketide cyclase/dehydrase and lipid transport superfamily protein	-	-	Y	3:8207287-8209329	8208309	8208367	59	0.000297701	2.63546e-06	28	0	0.608318	0.114077	1.75234	4.04135e-09	5.43664e-06	0.200256
AT3G44990:E005	E	IR	AT3G44990	XTH31	xyloglucan endo-transglycosylase-related 8	-	-	Y	3:16446935-16448844	16448138	16448476	339	0.000297701	2.63546e-06	24	10	1.52716	0.0871489	1.68961	2.25612e-10	4.21535e-07	0.0522615
AT5G42620:E003	E	IR	AT5G42620	AT5G42620	metalloendopeptidase / zinc ion binding protein	-	-	-	5:17066197-17071963	17066693	17067007	315	0.000398832	3.87197e-06	24	8	0.32211	0.0571895	1.74234	7.39442e-06	0.00262695	0.116686
AT1G04080:E022	E	ES*	AT1G04080	PRP39	Tetratricopeptide repeat (TPR)-like superfamily protein	-	Y	Y	1:1051290-1056827	1054285	1054385	101	0.000798119	1.16368e-05	28	22.2857	0.747303	0.192469	-1.05539	2.26688e-07	0.000163368	0.112691
AT5G25490:E008	E	IR	AT5G25490	AT5G25490	Ran BP2/NZF zinc finger-like superfamily protein	-	-	-	5:8876163-8877906	8877375	8877559	185	0.00244103	6.20155e-05	24	18	0.225827	0.201379	2.05062	0.000358747	0.0488786	0.2
AT5G36170:E012	E	IR	AT5G36170	HCF109	high chlorophyll fluorescent 109	-	-	Y	5:14235746-14238082	14237265	14237340	76	0.00244103	6.20155e-05	28	22.2857	0.614607	0.135785	1.44928	8.78815e-11	1.80953e-07	0.217311
AT4G27860:E016	E	IR	AT4G27860	MEB1	vacuolar iron transporter (VIT) family protein	-	-	Y	4:13873708-13876528	13875725	13875793	69	0.004444	0.000155412	24	14	0.257092	0.26898	1.30781	0.000312459	0.0447166	0.143575
AT3G17100:E002	E	IR	AT3G17100	AT3G17100	sequence-specific DNA binding transcription factor	-	-	Y	3:5831136-5832733	5831384	5831465	82	0.00540092	0.000208387	28	13.7143	0.438197	0.131504	0.997455	6.24877e-06	0.00241557	0.150725
AT1G05230:E011	E	IR	AT1G05230	HDG2	homeodomain GLABROUS 2	HD-ZIP	-	Y	1:1512762-1518900	1514525	1514589	65	0.00655186	0.000277708	24	12	0.375947	0.122392	3.31384	3.99447e-11	9.31326e-08	0.309873
AT1G79950:I014	I	-	AT1G79950	AT1G79950	RAD3-like DNA-binding helicase protein	-	-	-	1:30073580-30079537	30077207	30077424	218	0.00655186	0.000277708	24	14	0.324886	0.22625	1.75827	4.53044e-11	1.01576e-07	0.419048
AT2G46800:E004	E	IR*	AT2G46800	ZAT	zinc transporter	-	-	-	2:19235374-19239577	19237583	19237968	386	0.00913836	0.000484527	28	20.5714	0.386719	0.128	0.70793	0.000371839	0.0499557	0.0617925
AT5G65685:E006	E	IR	AT5G65685	AT5G65685	UDP-Glycosyltransferase superfamily protein	-	-	Y	5:26273132-26275919	26274059	26274149	91	0.00913836	0.000484527	24	22	0.293862	0.0772645	1.8102	8.7303e-11	1.80953e-07	0.217479
AT3G14120:I019	I	-	AT3G14120	AT3G14120	nuclear pore complex protein	-	-	Y	3:4677699-4685666	4683273	4683513	241	0.011006	0.000634556	24	20	0.217414	0.0882353	2.41997	0.000244457	0.0375979	0.119266
AT1G18440:E006	E	IR*	AT1G18440	AT1G18440	Peptidyl-tRNA hydrolase family protein	-	-	Y	1:6345974-6347918	6346777	6346889	113	0.0156217	0.00107072	24	14	0.283762	0.0643275	1.71795	0.000195566	0.0318764	0.0797599
AT3G45190:E019	E	IR	AT3G45190	AT3G45190	SIT4 phosphatase-associated family protein	-	-	-	3:16541607-16548396	16547232	16547518	287	0.0156217	0.00107072	28	15.4286	0.42827	0.0611195	1.29163	2.32135e-06	0.00113694	0.158204
AT4G20480:E007	E	IR	AT4G20480	AT4G20480	Putative endonuclease or glycosyl hydrolase	-	-	Y	4:11033849-11035877	11034897	11034968	72	0.0211925	0.00176934	28	22.2857	0.520148	0.176182	0.754243	0.000278645	0.0414045	0.128223
AT1G52000:I003	I	-	AT1G52000	AT1G52000	Mannose-binding lectin superfamily protein	-	-	Y	1:19333066-19336176	19335485	19335556	72	0.024814	0.00225745	20	16.8	0.559446	0.106789	0.726028	0.000210926	0.0335137	0.0672848
AT2G04790:E010	E	IR	AT2G04790	AT2G04790	PTB domain engulfment adapter	-	-	Y	2:1679307-1680592	1680177	1680268	92	0.024814	0.00225745	28	8.57143	0.311925	0.119218	1.39453	1.12948e-06	0.000622722	0.15828
AT3G24740:E005	E	IR*	AT3G24740	AT3G24740	cellulose synthase, putative (DUF1644)	-	-	-	3:9031059-9033995	9031271	9031846	576	0.029118	0.0028663	20	12	0.314962	0.0882665	1.56809	2.64992e-05	0.00697788	0.104988
AT3G50240:E005	E	IR	AT3G50240	KICP-02	ATP binding microtubule motor family protein	-	-	-	3:18623226-18629111	18623776	18623870	95	0.0330505	0.00362218	28	12	0.344532	0.071578	1.06227	9.47816e-05	0.0187602	0.163902
AT3G56160:E021	E	IR*	AT3G56160	AT3G56160	Sodium Bile acid symporter family	-	-	Y	3:20837348-20841758	20839489	20839733	245	0.0330505	0.00362218	24	14	0.46605	0.0979057	1.10442	1.15427e-07	9.09837e-05	0.143855
AT5G24735:E003	E	IR*	AT5G24735	AT5G24735	-	-	-	Y	5:8468280-8469365	8468673	8469014	342	0.0330505	0.00362218	24	22	0.298764	0.245825	0.642276	2.65913e-08	2.65634e-05	0.177184
AT3G15160:E017	E	IR	AT3G15160	AT3G15160	AP-5 complex subunit zeta-1	-	-	-	3:5104367-5108509	5107382	5107446	65	0.0385128	0.00455628	20	0	0.333606	0.207687	1.50408	4.45716e-07	0.000285062	0.329477
AT3G29390:E036	E	IR*	AT3G29390	RIK	RS2-interacting KH protein	-	Y	Y	3:11289479-11294786	11292829	11293315	487	0.0385128	0.00455628	24	4	0.57268	0.298701	-1.09762	1.46313e-05	0.00440661	0.171366
AT1G34418:E003	E	IR*	AT1G34418	AT1G34418	-	-	-	-	1:12582099-12582829	12582385	12582468	84	0.0444205	0.00570543	24	8	0.361988	0.0714993	1.25977	5.72584e-06	0.00228341	0.0905232
AT2G46550:I003	I	-	AT2G46550	AT2G46550	transmembrane protein	-	-	Y	2:19111961-19114227	19113473	19113991	519	0.0444205	0.00570543	28	0	0.477974	0.0543011	1.37561	0.00013491	0.0242199	0.0801948
AT3G05600:E002	E	IR	AT3G05600	AT3G05600	alpha/beta-Hydrolases superfamily protein	-	-	Y	3:1623244-1624852	1623753	1623819	67	0.0444205	0.00570543	24	6	0.365654	0.0859375	1.54878	2.40132e-06	0.00115923	0.188178
AT4G35890:E012	E	IR	AT4G35890	LARP1c	winged-helix DNA-binding transcription factor family protein	-	-	Y	4:16997091-17000896	16999321	16999831	511	0.0444205	0.00570543	20	14.4	0.392395	0.0564996	0.998915	3.83012e-08	3.68034e-05	0.0500781
AT4G38510:E018	E	Alt5ss*	AT4G38510	VAB2	ATPase, V1 complex, subunit B protein	-	-	Y	4:18010812-18015173	18014903	18014959	57	0.0444205	0.00570543	28	1.71429	0.418942	0.270714	-0.680735	6.98177e-05	0.0149558	0.170329
AT5G42765:E007	E	IR*	AT5G42765	AT5G42765	plasma membrane fusion protein	-	-	-	5:17150238-17151681	17151343	17151433	91	0.0444205	0.00570543	28	17.1429	0.655366	0.0511551	0.984087	0.000137749	0.0245115	0.0830248
